# Computational prediction of MHC anchor locations guide neoantigen identification and prioritization

**DOI:** 10.1101/2020.12.08.416271

**Authors:** Huiming Xia, Joshua McMichael, Michelle Becker-Hapak, Onyinyechi C. Onyeador, Rico Buchli, Ethan McClain, Patrick Pence, Suangson Supabphol, Megan M. Richters, Anamika Basu, Cody A. Ramirez, Cristina Puig-Saus, Kelsy C. Cotto, Sharon L. Freshour, Jasreet Hundal, Susanna Kiwala, S. Peter Goedegebuure, Tanner M. Johanns, Gavin P. Dunn, Antoni Ribas, Christopher A. Miller, William E. Gillanders, Todd A. Fehniger, Obi L. Griffith, Malachi Griffith

## Abstract

Neoantigens are novel peptide sequences resulting from sources such as somatic mutations in tumors. Upon loading onto major histocompatibility complex (MHC) molecules, they can trigger recognition by T cells. Accurate neoantigen identification is thus critical for both designing cancer vaccines and predicting response to immunotherapies. Neoantigen identification and prioritization relies on correctly predicting whether the presenting peptide sequence can successfully induce an immune response. As the majority of somatic mutations are single nucleotide variants, changes between wildtype and mutated peptides are typically subtle and require cautious interpretation. A potentially underappreciated variable in neoantigen-prediction pipelines is the mutation position within the peptide relative to its anchor positions for the patient’s specific MHC molecules. While a subset of peptide positions are presented to the T-cell receptor for recognition, others are responsible for anchoring to the MHC, making these positional considerations critical for predicting T-cell responses. We computationally predicted high probability anchor positions for different peptide lengths for 328 common HLA alleles and identified unique anchoring patterns among them. Analysis of 923 tumor samples shows that 6-38% of neoantigen candidates are potentially misclassified and can be rescued using allelespecific knowledge of anchor positions. A subset of anchor results were orthogonally validated using protein crystallography structures. Representative anchor trends were experimentally validated using peptide-MHC stability assays and competition binding assays. By incorporating our anchor prediction results into neoantigen prediction pipelines, we hope to formalize, streamline and improve the identification process for relevant clinical studies.

**One Sentence Summary:** Neoantigen prediction accuracy is significantly influenced by the mutation position within the neoantigen and its relative position to the patient’s allele-specific MHC anchor locations.
