## Supplemental Tables for "Computational prediction of MHC anchor locations guide neoantigen identification and prioritization": Supp Table 4.xlsm

### Sheet: HLA-Peptide
HLA Allele	PDB_ID	Peptide	Length	Best_Score	Median_Score	Cluster
A*02:01	1b0g	ALWGFFPVL	9	6.44	9.36	purple
A*02:01	1duy	LFGYPVYV	8	21.3	1116.19	purple		Supplementary Table 4: HLA PDB data table
A*02:01	1duz	LLFGYPVYV	9	2.1	2.7	purple		All protein data bank structures, collected for orthogonal validation of anchor prediction results, are listed. Table includes: the specific HLA allele and peptide pair, the PDB identifiers, predicted binding affinities and anchor cluster codes. The first tab of the spreadsheet contains information for structures collected that only contain the HLA-peptide complex and the second tab contains thos…
A*02:01	1eey	ILSALVGIV	9	42.2516	99.15	purple
A*02:01	1eez	ILSALVGIL	9	110.676	277.395	purple
A*02:01	1hhg	TLTSCNTSV	9	39.47	83.022	purple
A*02:01	1hhh	FLPSDFFPSV	10	3.41	8.233	purple
A*02:01	1hhi	GILGFVFTL	9	11.4	30.409	purple
A*02:01	1hhj	ILKEPVHGV	9	31.548	107.795	purple
A*02:01	1i1f	FLKEPVHGV	9	7.9	20.996	purple
A*02:01	1i1y	YLKEPVHGV	9	9.8	24.038	purple
A*02:01	1i4f	GVYDGREHTV	10	293.062	459.076	purple
A*02:01	1i7r	FAPGFFPYL	9	29.34	85.35	purple
A*02:01	1i7t	ALWGVFPVL	9	9.18944	12.823	purple
A*02:01	1i7u	ALWGFVPVL	9	6.25	8.647	purple
A*02:01	1jf1	ELAGIGILTV	10	124.114	219.84	purple
A*02:01	1QEW	FLWGPRALV	9	9.49261	12.067	purple
A*02:01	1qr1	IISAVVGIL	9	405.442	1816.08	purple
A*02:01	1TVB	ITDQVPFSV	9	102.04	148.568	purple
A*02:01	1TVH	IMDQVPFSV	9	5.6	8.084	purple
A*02:01	2clr	MLLSVPLLLG	10	43.6	160.861	purple
A*02:01	2GIT	LLFGKPVYV	9	2.8	8.507	purple
A*02:01	2GTW	LAGIGILTV	9	883.597	2024.64	purple
A*02:01	2GTZ	ALGIGILTV	9	27.7066	55.9	purple
A*02:01	3GIV	SLFNTVATLY	10	473.674	1225.9	purple
A*02:01	3GSO	NLVPMVATV	9	16.6622	44.577	purple
A*02:01	3GSQ	NLVPSVATV	9	19.3873	58.586	purple
A*02:01	3GSR	NLVPVVATV	9	16.13	40.667	purple
A*02:01	3GSU	NLVPTVATV	9	17.7798	67.736	purple
A*02:01	3GSV	NLVPQVATV	9	20.465	70.341	purple
A*02:01	3GSW	NLVPMVAAV	9	15.1162	44.297	purple
A*02:01	3GSX	NLVPMVAVV	9	18.7681	79.995	purple
A*02:01	3HPJ	RMFPNAPYL	9	5.9	10.924	purple
A*02:01	3I6G	GLMWLSYFV	9	1.38494	2.815	purple
A*02:01	3I6K	TLACFVLAAV	10	8.16	13.237	purple
A*02:01	3MGO	RLYQNPTTYI	10	35.3037	67.399	purple
A*02:01	3MGT	KLYQNPTTYI	10	26.1108	47.873	purple
A*02:01	3MYJ	YMFPNAPYL	9	2	4.285	purple
A*02:01	3QFD	AAGIGILTV	9	912.748	2194.18	purple
A*02:01	3TO2	LACFVLAAV	9	384.09	646.8	purple
A*02:01	3UTQ	ALWGPDPAAA	10	94.0952	233.957	purple
A*02:01	3V5D	KVAELVHFL	9	10.24	47.369	purple
A*02:01	3V5H	KVAEIVHFL	9	7.5	40.471	purple
A*02:01	3V5K	KVAELVWFL	9	4.36	15.873	purple
A*02:01	4GKN	FATGIGIITV	10	113.454	240	purple
A*02:01	4GKS	FLTGIGIITV	10	7.63519	9.295	purple
A*02:01	4K7F	VCWGWLMNL	9	249.145	635.391	purple
A*02:01	4NNY	RQASLSISV	9	47.85	116.843	purple
A*02:01	4NO5	RQISQDVKL	9	461.653	2672.29	purple
A*02:01	5ENW	GLKEGIPAL	9	26	124.332	purple
A*02:01	5EOT	GLLPELPAVGG	11	603.1	857.999	purple
A*02:01	5F7D	GLKEGIPALD	10	3446.89	5876.07	purple
A*02:01	5F9J	YLSPIASPL	9	5.9	19.942	purple
A*02:01	5FA3	GLLPELPAV	9	3.5	6.13	purple
A*02:01	5FA4	YLSPIASPLLD	11	292.5	1498.16	purple
A*02:01	5FDW	YLSPIASPLL	10	7.69	33.279	purple
A*02:01	5HHN	GILGLVFTL	9	15.7	48.387	purple
A*02:01	5HHP	GILEFVFTL	9	5.5	18.002	purple
A*02:01	5HHQ	GIWGFVFTL	9	10.41	18.374	purple
A*02:01	5N6B	LLWNGPMAV	9	3.5	6.718	purple
A*02:01	5SWQ	CVNGSCFTV	9	88.1807	501.13	purple
A*02:01	6O4Y	KLVVGAVGV	9	19.5982	68.473	purple
A*02:01	6O4Z	KLVVVAVGV	9	18.1687	64.063	purple
A*02:01	6O51	YLVVVGAVGV	10	29.8866	51.62	purple
A*02:01	6O53	KLVVVGAVGV	10	53.03	156.314	purple
A*02:03	3OX8	FLPSDFFPSV	10	3.6	8.23	purple
A*02:06	3OXR	FLPSDFFPSV	10	2.84	5.125	purple
A*02:07	3OXS	FLPSDFFPSV	10	7.35	12.022	purple
A*03:01	3RL2	QVPLRPMTYK	10	21.23	75.069	red
A*03:01	3RL1	AIFQSSMTK	9	12.13	18.964	red
A*03:01	2XPG	KLIETYFSK	9	23.8	60.24	red
A*11:01	5WJL	GTSGSPIVNR	10	42.9848	133.586	red
A*11:01	2HN7	AIMPARFYPK	10	2.65357	5.697	red
A*24:02	3WL9	NYTPGPGIRF	10	80.8574	266.255	purple
A*24:02	3WLB	NYTPGPGTRF	10	75.4606	377.325	purple
A*24:02	3I6L	QFKDNVILL	9	1437.83	4469.49	purple
A*24:02	5HGH	RYPLTFGWCF	10	6.46198	9.244	purple
A*24:02	5WXD	LYKKLKREMTF	11	27.7362	245.035	purple
A*24:02	2BCK	VYGFVRACL	9	101.126	464.097	purple
A*24:02	5HGA	RFPLTFGW	8	74.16	191.718	purple
A*24:02	5HGB	RYPLTFGW	8	22.93	81.28	purple
A*24:02	5HGD	RFPLTFGWCF	10	13.7039	78.54	purple
A*24:02	5WWU	LYKKLKREITF	11	50.9733	298.96	purple
A*24:02	4F7T	RYGFVANF	8	7.873	35.563	purple
A*24:02	3NFN	RYPLTFGWCF	10	6.46198	9.244	purple
A*24:02	4F7M	LYASPQLEGF	10	48.8194	96.743	purple
A*30:01	6J1W	AIFQSSMTK	9	25.59	73.343	green
A*68:01	4HWZ	AIFQSSMTK	9	54.4196	154.872	grey
A*68:02	4HX1	SVYDFFVWL	9	12.0727	60.367	purple
A*68:02	4I48	TLTSCNTSV	9	109.992	421.536	purple
B*08:01	3X14	FLRGRAYGL	9	8.8	20.273	blue
B*08:01	3X13	FLRGRAYGL	9	8.8	20.273	blue
B*14:02	3BXN	IRAAPPPLF	9	6829.04	11909.4	blue
B*15:01	1XR8	LEKARGSTY	9	59.0075	123.525	purple
B*15:01	3C9N	VQQESSFVM	9	35.88	59.024	purple
B*15:01	5VZ5	AQDIYRASYY	10	5.41066	156.02	purple
B*15:01	1XR9	ILGPPGSVY	9	26.07	40.955	purple
B*15:01	5TXS	AQDIYRASY	9	178.3	317.065	purple
B*18:01	4JQV	SELEIKRY	8	53.92	251.129	orange
B*18:01	6MT3	FEDLRVLSF	9	23.2	84.789	orange
B*27:03	6PYL	KRWIILGLNK	10	27.014	204.2	orange
B*27:03	6PYV	LRNQSVFNF	9	638.683	4044.77	orange
B*27:03	6PZ5	LRNQSVFNF	9	638.683	4044.77	orange
B*27:04	5DEF	RRKWRRWHL	9	252.8	735.143	orange
B*27:05	6PYJ	LRNQSVFNF	9	93.3	510.605	orange
B*27:05	1HSA	ARAAAAAAA	9	548.91	802.293	orange
B*27:05	1OGT	RRKWRRWHL	9	17.58	42.589	orange
B*27:05	2BSR	RRIYDLIEL	9	28.6	84.321	orange
B*27:05	2BSS	KRWIILGLNK	10	12.57	19.993	orange
B*27:05	2BST	SRYWAIRTR	9	62.7	143.199	orange
B*27:05	3BP4	IRAAPPPLF	9	121.6	276.975	orange
B*27:09	1JGD	RRLLRGHNQY	10	43.21	780.601	orange
B*27:09	1K5N	GRFAAAIAK	9	46.25	185.288	orange
B*27:09	3BP7	IRAAPPPLF	9	60.88	246.381	orange
B*35:01	1A9B	LPPLDITPY	9	10.95	18.523	purple
B*35:01	2AXG	APQPAPENAY	10	65.49	371.478	purple
B*35:01	4PRA	HPVGQADYFEY	11	3.51	25.657	purple
B*35:01	2CIK	KPIVVLHGY	9	118.796	158.34	purple
B*35:01	1ZSD	EPLPQGQLTAY	11	11.05	420.945	purple
B*35:01	4LNR	RPQVPLRPMTY	11	628.4	3887.74	purple
B*35:01	5XOS	IPLTEEAEL	9	194.823	390.181	purple
B*35:01	4PR5	HPVGDADYEEY	11	4.38	152.955	purple
B*35:01	4PRN	HPVAEADYFEY	11	3.02	31.36	purple
B*35:01	3LKN	LPFERATIM	9	9.01	19.334	purple
B*35:08	2AXF	APQPAPENAY	10	66.73	691.759	purple
B*35:08	4PRB	HPVAEADYFEY	11	6.61	243.525	purple
B*35:08	4PRE	HPVGQADYFEY	11	7.44	257.882	purple
B*37:01	6MT4	FEDLRVSSF	9	93.8233	1320.7	purple
B*37:01	6MT5	FEDLRLLSF	9	81.3478	1056.2	purple
B*37:01	6MT6	FEDLRVLSF	9	92.255	1006.3	purple
B*40:02	5IEK	REFSKEPEL	9	14.4	25.257	orange
B*44:02	3KPL	EEYLQAFTY	9	35.6	228.953	orange
B*44:02	3KPM	EEYLKAWTF	9	39.82	236.684	orange
B*44:02	3L3J	EEAGAAFSF	9	45.2	256.696	orange
B*44:02	1M6O	EEFGRAFSF	9	48.4	428.395	orange
B*44:02	3DX6	EENLLDFVRF	10	21.325	75.105	orange
B*44:02	3L3K	EEFGAAASF	9	61.6	177.189	orange
B*44:02	3L3G	EEFGAAFSF	9	53.1	344.782	orange
B*44:02	3L3D	EEAGRAFSF	9	55.9	418.702	orange
B*44:02	3L3I	EEFGRAASF	9	76.5	234.019	orange
B*44:03	3DX7	EENLLDFVRF	10	46.5	70.765	orange
B*44:03	3KPN	EEYLQAFTY	9	16.5	39.937	orange
B*44:03	3KPO	EEYLKAWTF	9	40.1	82.053	orange
B*44:03	1N2R	EEFGRAFSF	9	24.8	65.466	orange
B*44:05	6MTL	FEDLRVLSF	9	846.171	2122.36	orange
B*44:05	3DX8	EENLLDFVRF	10	540.7	819.297	orange
B*44:05	3KPP	EEYLQAFTY	9	995.274	2629.96	orange
B*44:05	3KPQ	EEYLKAWTF	9	299.5	387.295	orange
B*52:01	3W39	TAFTIPSI	8	1347.45	1796.02	red
B*57:01	3VH8	LSSPVTKSF	9	37.68	240.647	red
B*57:01	3VRI	RVAQLENVYI	10	808.612	3538.77	red
B*57:01	3VRJ	LTTKLTNTNI	10	2032.6	2913.43	red
B*57:01	3X11	LSSPVTKSF	9	37.68	240.647	red
B*57:01	3X12	LSSPVTKSF	9	37.68	240.647	red
B*58:01	5V5L	TSTLQEQIGW	10	18.35	81.139	purple
B*58:01	5INC	QATQEVKNW	9	48.7865	135.917	purple
B*58:01	5IND	QASQDVKNW	9	33.752	68.83	purple
B*58:01	5VWH	LSSPVTKSW	9	2.58	3.601	purple
B*58:01	5VWJ	LTVQVARVW	9	4.84	7.073	purple
C*04:01	1QQD	QYDDAVYKL	9	84.0108	759.116	green
C*05:01	5VGD	SAEPVPLQL	9	7.70318	174.968	green
C*06:02	5W6A	ARTELYRSL	9	56.8604	248.01	orange
C*06:02	5XS3	VRSRRCLRL	9	11.39	303.62	orange
C*06:02	5W69	ARFNDLRFV	9	3.79813	43.735	orange
C*07:02	5VGE	RYRPGTVAL	9	20.9011	37.35	purple
C*08:01	4NT6	GILGFVFTL	9	2416.9	7541.32	red

### Sheet: HLA-Peptide-TCR
HLA Allele	PDB_ID	Peptide	Length	Cluster
A*02:01	1AKJ	ILKEPVHGV	9	purple
A*02:01	1AO7	LLFGYPVYV	9	purple
A*02:01	1BD2	LLFGYPVYV	9	purple
A*02:01	1LP9	ALWGFFPVL	9	purple
A*02:01	2F53	SLLMWITQC	9	purple
A*02:01	2F54	SLLMWITQC	9	purple
A*02:01	2GJ6	LLFGKPVYV	9	purple
A*02:01	2VLJ	GILGFVFTL	9	purple
A*02:01	2VLK	GILGFVFTL	9	purple
A*02:01	2VLR	GILGFVFTL	9	purple
A*02:01	3GJF	SLLMWITQV	9	purple
A*02:01	3GSN	NLVPMVATV	9	purple
A*02:01	3HAE	SLLMWITQV	9	purple
A*02:01	3O4L	GLCTLVAML	9	purple
A*02:01	3QDJ	AAGIGILTV	9	purple
A*02:01	3QEQ	AAGIGILTV	9	purple
A*02:01	5HHM	GILGLVFTL	9	purple
A*02:01	5HHO	GILEFVFTL	9	purple
A*02:01	6EQA	AAGIGILTV	9	purple
A*02:01	6EQB	AAGIGILTV	9	purple
A*02:01	6RP9	SLLMWITQV	9	purple
A*02:01	6RPA	SLLMWITQV	9	purple
A*02:01	6RPB	SLLMWITQV	9	purple
A*02:01	6RSY	RMFPNAPYL	9	purple
A*02:01	3HG1	ELAGIGILTV	10	purple
A*02:01	3QDG	ELAGIGILTV	10	purple
A*02:01	3QDM	ELAGIGILTV	10	purple
A*02:01	3UTS	ALWGPDPAAA	10	purple
A*02:01	3UTT	ALWGPDPAAA	10	purple
A*02:01	4QOK	EAAGIGILTV	10	purple
A*02:01	5YXN	KLVALGINAV	10	purple
A*02:01	5YXU	KLVALGINAV	10	purple
A*02:06	6P64	KQWLVWLFL	9	purple
A*11:01	5WKF	GTSGSPIVNR	10	red
A*11:01	5WKH	GTSGSPIINR	10	red
A*24:02	3VXM	RFPLTFGWCF	10	purple
A*24:02	3VXR	RYPLTFGWCF	10	purple
A*24:02	3VXS	RYPLTLGWCF	10	purple
A*24:02	3VXU	RFPLTFGWCF	10	purple
A*24:02	3W0W	RFPLTFGWCF	10	purple
A*24:02	5XOV	RYPLTFGWCF	10	purple
B*08:01	4QRP	HSKKKCDEL	9	blue
B*27:05	4G8G	KRWIILGLNK	10	orange
B*27:05	4G9F	KRWIIMGLNK	10	orange
B*35:01	4QRR	IPSINVHHY	9	purple
B*35:01	5XOT	IPLTEEAEL	9	purple
B*35:01	2NX5	EPLPQGQLTAY	11	purple
B*35:01	3MV7	HPVGEADYFEY	11	purple
B*35:01	3MV8	HPVGEADYFEY	11	purple
B*35:01	3MV9	HPVGEADYFEY	11	purple
B*35:01	4PRP	HPVGQADYFEY	11	purple
B*35:08	4PRH	HPVGDADYFEY	11	purple
B*35:08	4PRI	HPVGEADYFEY	11	purple
B*37:01	6MTM	FEDLRVLSF	9	purple
B*44:05	3KPR	EEYLKAWTF	9	orange
B*44:05	3KPS	EEYLQAFTY	9	orange
B*44:05	3DXA	EENLLDFVRF	10	orange
B*51:01	4MJI	TAFTIPSI	8	purple
C*08:02	6ULN	GADGVGKSA	9	green
C*08:02	6ULR	GADGVGKSA	9	green
C*08:02	6UON	GADGVGKSAL	10	green
