## Supplemental Tables for "Computational prediction of MHC anchor locations guide neoantigen identification and prioritization": Supp Table 5.xlsm

### Sheet: HLA-Peptide
HLA Allele	PDB_ID	Peptide	Length	HLA-peptide distance vs anchor prediction scores		Peptide SASA vs anchor prediction scores		Random SASA vs anchor prediction scores					Random distance vs anchor prediction scores
				Correlation	p-value	Correlation	p-value	Round 1 Correlation	Round 2 Correlation	Round 3 Correlation	Round 4 Correlation	Round 5 Correlation	Round 1 Correlation	Round 2 Correlation	Round 3 Correlation	Round 4 Correlation	Round 5 Correlation
A*02:01	3QFD	AAGIGILTV	9	-0.716667	0.029818	-0.72804	0.0261536	0.158997	0.24268	-0.67783	-0.518833	-0.376572	-0.333333	-0.0833333	0.233333	-0.716667	0.5		Supplementary Table 5: Orthogonal validation correlation data
A*02:01	3TO2	LACFVLAAV	9	-0.516667	0.15439	-0.8	0.00962793	0.166667	0.15	-0.6	0.15	0.15	-0.283333	-0.583333	0.566667	-0.55	-0.116667		A subset of X-ray crystallography structures were used in demonstrating the distribution of correlation scores for the distance and SASA metrics against prediction scores. Information on the subset data used such as peptide sequence, HLA allele, distance/SASA correlations and respective p values are included. Tab 1 contains information for the subset plotted from HLA-peptide only structures and t…
A*02:01	3GIV	SLFNTVATLY	10	-0.187879	0.603218	-0.321212	0.365468	0.175758	-0.430303	0.151515	-0.163636	-0.127273	0.175758	0.139394	-0.333333	0.0909091	-0.236364
A*02:01	5HHP	GILEFVFTL	9	-0.1	0.797972	-0.833333	0.00526569	0.55	0.416667	-0.183333	0.183333	-0.0166667	0.55	0.216667	0.25	0.566667	-0.283333
A*02:01	3GSV	NLVPQVATV	9	-0.15	0.700094	-0.916667	0.000506619	-0.45	-0.2	0.65	-0.25	0.0833333	0.1	-0.166667	-0.183333	-0.216667	0.1
A*02:03	3OX8	FLPSDFFPSV	10	-0.757576	0.0111434	-0.636364	0.0479117	0.515152	-0.369697	0.187879	-0.224242	0.272727	-0.0545455	-0.466667	0.321212	-0.0181818	0.321212
A*02:06	3OXR	FLPSDFFPSV	10	-0.6	0.066688	-0.656491	0.0392233	0.0552189	-0.423345	-0.263824	0.202469	0.0920315	-0.418182	-0.187879	0.0545455	-0.430303	-0.175758
A*02:07	3OXS	FLPSDFFPSV	10	-0.260606	0.467089	-0.717329	0.0195283	0.279637	0.224925	0.814593	0.364743	0.601826	-0.139394	-0.10303	-0.0666667	-0.357576	0.0181818
A*03:01	3RL2	QVPLRPMTYK	10	-0.50303	0.138334	-0.69697	0.0250967	0.636364	0.381818	0.151515	0.466667	-0.357576	0.10303	0.260606	-0.575758	0.163636	0.187879
A*03:01	3RL1	AIFQSSMTK	9	-0.316667	0.406397	-0.55	0.124977	0.2	-0.2	0.183333	0.15	-0.1	0.116667	0.4	0.15	0.733333	0.5
A*03:01	2XPG	KLIETYFSK	9	-0.3	0.432845	-0.9	0.000943062	-0.2	-0.183333	0.216667	0	0.2	-0.65	-0.783333	0.116667	-0.0833333	-0.5
A*11:01	5WJL	GTSGSPIVNR	10	-0.527273	0.117308	-0.684848	0.0288828	-0.10303	0.406061	0.175758	0.2	0.175758	-0.490909	0.636364	0.321212	0.527273	0.284848
A*11:01	2HN7	AIMPARFYPK	10	-0.466667	0.173939	-0.721212	0.0185732	-0.00606061	-0.321212	0.551515	0.6	0.224242	-0.236364	-0.175758	-0.10303	0.672727	-0.321212
A*24:02	3WLB	NYTPGPGTRF	10	-0.709091	0.0216659	-0.769697	0.00922195	-0.854545	-0.309091	-0.757576	0.539394	0.0424242	-0.2	-0.260606	0.321212	0.515152	-0.0787879
A*24:02	5HGD	RFPLTFGWCF	10	0.0666667	0.854813	-0.407297	0.24271	-0.0121581	0.261399	0.0790277	-0.522799	0.273557	-0.00606061	0.478788	0.284848	0.418182	-0.212121
A*24:02	5WXD	LYKKLKREMTF	11	-0.772727	0.00529949	-0.645455	0.0319628	-0.563636	-0.309091	-0.409091	0.0181818	0.0272727	-0.163636	0.518182	0.518182	0.709091	-0.636364
A*24:02	5HGA	RFPLTFGW	8	-0.0952381	0.822505	-0.642857	0.0855589	0	-0.238095	-0.166667	0.666667	-0.119048	0.142857	-0.309524	0	0.357143	-0.642857
A*24:02	5HGH	RYPLTFGWCF	10	-0.127273	0.726057	-0.455929	0.185397	0.0243162	0.279637	0.0243162	0.12766	0.522799	0.127273	-0.575758	0.236364	-0.115152	0.248485
A*30:01	6J1W	AIFQSSMTK	9	-0.4	0.286105	-0.594147	0.0915834	-0.142261	-0.0502096	0.234312	0.0669462	-0.72804	0.816667	-0.183333	0.266667	0.0666667	0.35
A*68:01	4HWZ	AIFQSSMTK	9	0.466667	0.205386	-0.716667	0.029818	-0.416667	-0.05	0.6	-0.533333	0.783333	-0.183333	-0.7	0.416667	-0.266667	-0.25
A*68:02	4HX1	SVYDFFVWL	9	-0.783333	0.0125199	-0.594147	0.0915834	-0.48536	0.217575	-0.0334731	0.108788	-0.133892	-0.7	-0.216667	0.416667	0.516667	0.333333
A*68:02	4I48	TLTSCNTSV	9	-0.233333	0.545699	-0.916667	0.000506619	-0.433333	-0.0333333	0.216667	-0.0333333	-0.5	0.2	0.0666667	-0.283333	-0.483333	0.15
B*08:01	3X14	FLRGRAYGL	9	-0.7	0.0357696	-0.644357	0.061033	0.0167365	0.117156	-0.560674	0.150629	0.309626	0.3	-0.0333333	-0.333333	0.183333	-0.6
B*08:01	3X13	FLRGRAYGL	9	-0.766667	0.015944	-0.783333	0.0125199	-0.766667	-0.2	0.183333	0.583333	0.2	0.1	0.683333	-0.2	-0.3	0.0833333
B*14:02	3BXN	IRAAPPPLF	9	-0.633333	0.0670858	-0.191485	0.621633	-0.0174078	0.0609272	-0.409082	0.182782	-0.47001	-0.216667	0.183333	-0.116667	-0.3	-0.0833333
B*15:01	1XR8	LEKARGSTY	9	-0.75	0.0199421	-0.728918	0.0258836	0.237322	-0.491596	-0.118661	-0.186467	-0.525499	0.0333333	0.216667	0.233333	-0.25	0.433333
B*15:01	3C9N	VQQESSFVM	9	-0.4	0.286105	-0.182574	0.63824	0.164317	0.0365148	0.0182574	0.127802	-0.310376	-0.45	0.183333	0.4	0.616667	-0.0166667
B*15:01	5VZ5	AQDIYRASYY	10	0.0787879	0.828717	-0.345455	0.328227	0.151515	0.115152	0.030303	-0.393939	0.442424	0.333333	-0.115152	0.0909091	0.030303	-0.393939
B*15:01	1XR9	ILGPPGSVY	9	-0.5	0.170471	-0.406838	0.27717	0.32208	0.254274	-0.254274	-0.508548	-0.32208	-0.133333	-0.1	-0.666667	0.283333	-0.65
B*15:01	5TXS	AQDIYRASY	9	-0.816667	0.00722479	-0.732709	0.0247393	0.227734	0.732709	-0.346552	-0.326749	-0.415862	-0.05	0.183333	-0.0166667	0.583333	-0.166667
B*18:01	4JQV	SELEIKRY	8	-0.809524	0.0149027	-0.570765	0.139525	-0.583448	-0.101469	0.0634183	0.355142	0.304408	-0.47619	-0.333333	-0.190476	0.285714	-0.428571
B*18:01	6MT3	FEDLRVLSF	9	-0.616667	0.0769288	-0.459679	0.213171	0.00851256	-0.059588	0.451166	-0.187276	0.255377	-0.2	0.15	0.466667	-0.15	0.6
B*27:03	6PYL	KRWIILGLNK	10	-0.709091	0.0216659	-0.636364	0.0479117	-0.818182	0.418182	-0.2	0.357576	-0.187879	0.745455	-0.29697	-0.030303	0.381818	0.236364
B*27:03	6PYV	LRNQSVFNF	9	-0.516667	0.15439	-0.576354	0.10429	0.10171	0.627209	0.339032	-0.10171	0.0339032	-0.4	0.4	-0.2	-0.15	0.25
B*27:03	6PZ5	LRNQSVFNF	9	-0.6	0.0876228	-0.728918	0.0258836	-0.32208	0.372935	-0.0508548	-0.0678064	-0.339032	-0.316667	0.15	-0.0333333	0.0666667	0.6
B*27:04	5DEF	RRKWRRWHL	9	-0.883333	0.0015905	-0.75	0.0199421	0.633333	0.0666667	-0.25	-0.183333	0.133333	-0.583333	-0.583333	0.183333	0.2	-0.2
B*27:05	1HSA	ARAAAAAAA	9	-0.733333	0.0245542	-0.766667	0.015944	0.283333	-0.133333	-0.133333	0.233333	-0.15	-0.05	0.466667	0.333333	-0.25	0.266667
B*27:05	6PYJ	LRNQSVFNF	9	-0.733333	0.0245542	-0.811723	0.0078893	-0.184102	0.0502096	0.569043	-0.527201	-0.694567	-0.166667	0.35	0.466667	0.116667	0.4
B*27:05	3BP4	IRAAPPPLF	9	-0.8	0.00962793	-0.440741	0.235069	-0.220371	-0.610257	0.576354	0.593306	0.0169516	-0.266667	0.833333	0.733333	0.366667	-0.05
B*27:05	2BST	SRYWAIRTR	9	-0.583333	0.0991858	-0.966667	2.16e-05	-0.283333	0.0333333	0.5	-0.0833333	0.483333	-0.333333	-0.15	-0.3	-0.133333	0.333333
B*27:05	2BSR	RRIYDLIEL	9	-0.716667	0.029818	-0.833333	0.00526569	0.183333	0.433333	-0.0333333	0.683333	0.533333	-0.466667	-0.45	0.366667	0.0333333	-0.133333
B*27:09	1JGD	RRLLRGHNQY	10	-0.381818	0.276255	-0.454545	0.186905	-0.272727	0.187879	0.115152	0.139394	-0.0424242	0.490909	-0.0424242	0.0545455	0.212121	-0.236364
B*27:09	1K5N	GRFAAAIAK	9	-0.866667	0.0024954	-0.898434	0.000994195	-0.203419	0	0.508548	0.508548	0	0.333333	0.683333	-0.65	0.133333	0.2
B*27:09	3BP7	IRAAPPPLF	9	-0.666667	0.0498672	-0.560674	0.116327	-0.0669462	-0.251048	-0.259416	-0.309626	0.543938	0.0166667	-0.166667	0.25	-0.45	-0.133333
B*35:01	4PRN	HPVAEADYFEY	11	-0.381818	0.24656	-0.663636	0.0259841	0.118182	-0.372727	0.809091	0.0818182	0.445455	0.318182	0.318182	0.445455	-0.381818	-0.436364
B*35:01	3LKN	LPFERATIM	9	-0.533333	0.139227	-0.85	0.00370478	0.05	-0.416667	0.283333	-0.0666667	-0.05	-0.45	-0.216667	0.166667	0.2	-0.2
B*35:01	2AXG	APQPAPENAY	10	-0.721212	0.0185732	-0.711249	0.0210909	0.753803	-0.12766	0.0364743	0.145897	0.0364743	0.248485	0.333333	0.6	-0.224242	-0.50303
B*35:01	2CIK	KPIVVLHGY	9	-0.633333	0.0670858	-0.259416	0.500268	0.460255	0.284521	-0.234312	-0.410045	-0.19247	0.433333	0.466667	0.45	-0.116667	0.516667
B*35:01	4LNR	RPQVPLRPMTY	11	-0.745455	0.00845473	-0.727273	0.011205	-0.163636	-0.0181818	0.3	0.290909	0.218182	0.0727273	-0.518182	0.609091	0.209091	0.490909
B*35:08	2AXF	APQPAPENAY	10	-0.745455	0.0133301	-0.249241	0.48741	0.717329	-0.139818	0.0911858	0.0243162	-0.0243162	-0.2	-0.0909091	0.115152	-0.272727	-0.175758
B*35:08	4PRB	HPVAEADYFEY	11	-0.290909	0.385457	-0.701596	0.0161216	-0.30524	0.355354	0.464694	0.104784	0.478361	-0.172727	0.0636364	-0.2	0.0272727	0.172727
B*35:08	4PRE	HPVGQADYFEY	11	-0.409091	0.211545	-0.295573	0.377529	-0.200227	-0.343247	0.143019	0.676958	0.257435	-0.154545	-0.181818	-0.218182	0.727273	0.3
B*37:01	6MT4	FEDLRVSSF	9	0.1	0.797972	-0.594147	0.0915834	0.443519	0.426782	-0.29289	0.225943	-0.19247	0.416667	-0.533333	0.633333	0.1	0.316667
B*37:01	6MT5	FEDLRLLSF	9	0.15	0.700094	-0.560674	0.116327	-0.0251048	0.761513	0.24268	0.67783	0.167365	0.316667	-0.0333333	-0.1	-0.166667	-0.0666667
B*37:01	6MT6	FEDLRVLSF	9	0.0333333	0.932157	-0.235005	0.542741	-0.42649	0.174078	-0.365563	-0.435194	-0.26982	-0.283333	-0.25	-0.116667	0.0666667	-0.15
B*40:02	5IEK	REFSKEPEL	9	-0.583333	0.0991858	-0.410045	0.27303	0.24268	0.451887	0.326363	-0.267785	-0.577411	-0.2	0.0333333	-0.283333	-0.55	0.266667
B*44:02	3L3G	EEFGAAFSF	9	-0.85	0.00370478	-0.7	0.0357696	0.55	-0.116667	0.05	0.133333	-0.366667	-0.0833333	0.466667	0.35	-0.0833333	0.283333
B*44:02	3L3I	EEFGRAASF	9	-0.716667	0.029818	-0.761513	0.0171171	0.326363	0.460255	-0.251048	-0.117156	0.117156	-0.633333	0.116667	-0.233333	-0.466667	0.25
B*44:02	3L3J	EEAGAAFSF	9	-0.7	0.0357696	-0.85	0.00370478	0.35	-0.0333333	0	-0.0666667	-0.65	0.25	-0.1	-0.0666667	0.416667	0.15
B*44:02	3KPM	EEYLKAWTF	9	-0.6	0.0876228	-0.95	8.76e-05	-0.583333	-0.616667	0.0333333	0.583333	0.516667	0.0833333	0.283333	0	0.05	0.516667
B*44:02	3L3K	EEFGAAASF	9	-0.9	0.000943062	-0.983333	1.94e-06	-0.183333	-0.383333	0.266667	-0.6	-0.0333333	0.716667	-0.266667	-0.416667	-0.733333	0.2
B*44:03	3DX7	EENLLDFVRF	10	-0.721212	0.0185732	-0.612121	0.0599721	-0.393939	0.381818	-0.175758	0.418182	0.2	0.478788	0.29697	0.551515	0.127273	0.357576
B*44:03	3KPN	EEYLQAFTY	9	-0.483333	0.18747	-0.288177	0.452056	0.508548	0.457693	-0.474644	0.118661	0.0678064	-0.45	0.35	0.683333	-0.733333	-0.7
B*44:03	3KPO	EEYLKAWTF	9	-0.3	0.432845	-0.783333	0.0125199	-0.05	-0.3	-0.116667	0.25	-0.5	0.216667	-0.6	0.166667	0.3	0.05
B*44:03	1N2R	EEFGRAFSF	9	-0.483333	0.18747	-0.753145	0.019142	0.167365	0.334731	-0.0418414	-0.158997	0.0502096	-0.616667	-0.233333	-0.283333	0.7	0.0666667
B*44:05	6MTL	FEDLRVLSF	9	-0.116667	0.765008	-0.401677	0.2839	-0.251048	0.092051	0.276153	0.0334731	-0.0753145	0.683333	0.116667	-0.416667	0.333333	-0.116667
B*44:05	3DX8	EENLLDFVRF	10	-0.745455	0.0133301	-0.733333	0.0158006	0.50303	0.709091	-0.139394	0.684848	-0.333333	-0.260606	-0.357576	-0.466667	0.151515	0.236364
B*44:05	3KPP	EEYLQAFTY	9	-0.366667	0.33174	-0.533333	0.139227	-0.0833333	-0.0833333	0.533333	-0.3	-0.1	0.1	0.183333	0.266667	-0.183333	0.0333333
B*44:05	3KPQ	EEYLKAWTF	9	-0.516667	0.15439	-0.881483	0.00167742	0	-0.237322	-0.0169516	0	0.10171	0.116667	0.216667	0.416667	0.1	-0.15
B*52:01	3W39	TAFTIPSI	8	-0.642857	0.0855589	-0.738095	0.0365528	-0.238095	-0.238095	-0.166667	0.190476	-0.52381	-0.809524	0.309524	-0.642857	0.642857	0.690476
B*57:01	3VH8	LSSPVTKSF	9	-0.583333	0.0991858	-0.219089	0.571145	-0.419921	-0.109545	-0.0730297	-0.292119	0.0182574	0.65	-0.2	-0.15	0.0666667	0.55
B*57:01	3VRI	RVAQLENVYI	10	-0.927273	0.000112035	-0.480245	0.160067	-0.212767	-0.0486324	-0.109423	-0.158055	-0.340427	-0.0545455	-0.321212	-0.2	-0.163636	-0.29697
B*57:01	3VRJ	LTTKLTNTNI	10	-0.781818	0.00754701	-0.328269	0.354418	0.419455	-0.151976	-0.32219	-0.0729487	0.206688	0.442424	0.721212	0.163636	-0.430303	-0.248485
B*57:01	3X11	LSSPVTKSF	9	-0.616667	0.0769288	-0.683333	0.0424423	-0.05	-0.4	0.4	-0.316667	-0.616667	-0.0666667	-0.433333	-0.383333	-0.2	0.0333333
B*57:01	3X12	LSSPVTKSF	9	-0.583333	0.0991858	-0.356859	0.34581	-0.121854	0.452602	0.391675	0.200189	0.226301	0.616667	0.25	-0.85	-0.0833333	-0.283333
B*58:01	5V5L	TSTLQEQIGW	10	0.0424242	0.907364	-0.462008	0.178857	0.0972649	0.139818	-0.0364743	-0.237083	-0.407297	-0.260606	0.127273	0.151515	-0.345455	-0.0787879
B*58:01	5INC	QATQEVKNW	9	-0.3	0.432845	-0.733333	0.0245542	0.166667	0.633333	0.35	0.0666667	0.633333	-0.166667	0.183333	0.45	0.316667	0.516667
B*58:01	5IND	QASQDVKNW	9	-0.45	0.224216	-0.783333	0.0125199	-0.333333	0.166667	0.0666667	0.25	0.383333	0.0166667	0.316667	0.366667	0.233333	-0.616667
B*58:01	5VWH	LSSPVTKSW	9	-0.85	0.00370478	-0.779773	0.0132052	0.728918	0.42379	0.372935	0.220371	0.169516	0.0666667	0.516667	0.15	0.7	0.316667
B*58:01	5VWJ	LTVQVARVW	9	-0.816667	0.00722479	-0.694567	0.0378641	-0.158997	0.092051	-0.167365	-0.476992	-0.359836	-0.2	0.0666667	-0.55	-0.116667	-0.233333
C*04:01	1QQD	QYDDAVYKL	9	-0.566667	0.111633	-0.7	0.0357696	0.05	0.0166667	0.883333	0.616667	0.766667	0.383333	0.25	-0.0333333	0.733333	-0.2
C*05:01	5VGD	SAEPVPLQL	9	-0.75	0.0199421	-0.518833	0.152367	0.284521	0.00836827	0.00836827	0.418414	0.092051	0.233333	0.466667	0.55	-0.483333	-0.0666667
C*06:02	5W6A	ARTELYRSL	9	-0.45	0.224216	-0.865577	0.00256467	0.394972	-0.806751	0.59666	0.100844	-0.235302	-0.283333	-0.0666667	0.1	-0.233333	0.116667
C*06:02	5XS3	VRSRRCLRL	9	-0.35	0.35582	-0.55	0.124977	0.483333	-0.316667	-0.0166667	0.483333	-0.2	0.2	0.0833333	-0.216667	0.0166667	-0.05
C*06:02	5W69	ARFNDLRFV	9	-0.783333	0.0125199	-0.616667	0.0769288	0.333333	0.466667	-0.233333	0.316667	0.15	-0.316667	0.116667	0.666667	-0.133333	0.333333
C*07:02	5VGE	RYRPGTVAL	9	-0.266667	0.487922	-0.466667	0.205386	0.383333	-0.116667	-0.266667	0.583333	-0.0666667	0.566667	0.0666667	-0.366667	-0.183333	0.0666667
C*08:01	4NT6	GILGFVFTL	9	-0.716667	0.029818	-0.895405	0.00109853	0.19247	0.125524	0.125524	0.0669462	-0.217575	-0.233333	0.2	-0.35	0.1	0.916667

### Sheet: HLA-Peptide-TCR
HLA Allele	Length	PDB_ID	Peptide	HLA-peptide distance vs anchor prediction scores		random distance vs anchor prediction scores		TCR-peptide distance vs anchor prediction scores
				Correlation	p-value	Correlation	p-value	Correlation	p-value
A*02:01	10	5YXU	KLVALGINAV	-0.733333	0.0158006	0.10303	0.776998	0.563636	0.089724
A*02:01	9	6EQA	AAGIGILTV	0.266667	0.487922	0.216667	0.575515	0.483333	0.18747
A*02:01	9	3GJF	SLLMWITQV	-0.733333	0.0245542	-0.0166667	0.966055	0.3	0.432845
A*02:01	10	5YXN	KLVALGINAV	-0.648485	0.0425401	0.381818	0.276255	0.660606	0.0375884
A*02:01	9	6EQB	AAGIGILTV	0.433333	0.243952	-0.0333333	0.932157	0.433333	0.243952
A*02:06	9	6P64	KQWLVWLFL	-0.966667	2.15503e-05	-0.183333	0.63682	0.7	0.0357696
A*11:01	10	5WKF	GTSGSPIVNR	-0.309091	0.384841	-0.0787879	0.828717	0.806061	0.00486206
A*11:01	10	5WKH	GTSGSPIINR	-0.745455	0.0133301	-0.709091	0.0216659	0.890909	0.000542144
A*24:02	10	5XOV	RYPLTFGWCF	-0.466667	0.173939	-0.272727	0.445838	0.406061	0.244282
A*24:02	10	3VXM	RFPLTFGWCF	-0.260606	0.467089	0.454545	0.186905	0.624242	0.0537178
A*24:02	10	3VXU	RFPLTFGWCF	-0.478788	0.161523	-0.248485	0.488776	0.587879	0.0738777
A*24:02	10	3VXS	RYPLTLGWCF	-0.212121	0.556306	-0.369697	0.29305	0.721212	0.0185732
A*24:02	10	3W0W	RFPLTFGWCF	-0.284848	0.425038	-0.0909091	0.802772	0.430303	0.214492
B*08:01	9	4QRP	HSKKKCDEL	-0.866667	0.0024954	0	1	0.816667	0.00722479
B*27:05	10	4G8G	KRWIILGLNK	-0.648485	0.0425401	0.854545	0.0016368	0.769697	0.00922195
B*27:05	10	4G9F	KRWIIMGLNK	-0.757576	0.0111434	0.030303	0.933773	0.769697	0.00922195
B*35:01	9	4QRR	IPSINVHHY	-0.433333	0.243952	0.1	0.797972	0.583333	0.0991858
B*35:01	11	4PRP	HPVGQADYFEY	-0.827273	0.00167697	0.381818	0.24656	0.545455	0.082651
B*35:01	11	2NX5	EPLPQGQLTAY	-0.654545	0.0288646	0.509091	0.109737	0.545455	0.082651
B*35:01	9	5XOT	IPLTEEAEL	-0.75	0.0199421	-0.116667	0.765008	0.6	0.0876228
B*35:01	11	3MV8	HPVGEADYFEY	-0.663636	0.0259841	-0.127273	0.709215	0.545455	0.082651
B*35:08	11	4PRH	HPVGDADYFEY	-0.445455	0.169733	0.0363636	0.915468	0.590909	0.0555756
B*35:08	11	4PRI	HPVGEADYFEY	-0.490909	0.125204	-0.0909091	0.790373	0.572727	0.0655431
B*37:01	9	6MTM	FEDLRVLSF	-0.0333333	0.932157	-0.25	0.51649	0.383333	0.308495
B*44:05	9	3KPR	EEYLKAWTF	-0.25	0.51649	-0.333333	0.380713	0.6	0.0876228
B*44:05	9	3KPS	EEYLQAFTY	-0.233333	0.545699	-0.133333	0.732368	0.7	0.0357696
B*44:05	10	3DXA	EENLLDFVRF	-0.369697	0.29305	-0.030303	0.933773	0.745455	0.0133301
B*51:01	8	4MJI	TAFTIPSI	-0.47619	0.232936	0.047619	0.910849	0.809524	0.0149027
C*08:02	9	6ULN	GADGVGKSA	-0.75	0.0199421	-0.316667	0.406397	0.716667	0.029818
C*08:02	9	6ULR	GADGVGKSA	-0.666667	0.0498672	0	1	0.75	0.0199421
C*08:02	10	6UON	GADGVGKSAL	-0.527273	0.117308	0.10303	0.776998	0.527273	0.117308
