## Supplemental Tables for "Computational prediction of MHC anchor locations guide neoantigen identification and prioritization": Supp Table 6.xlsx

### Sheet: Sheet1
HLA Allele	Peptide Sequence	Peptide Length	Predicted Binding Affinity	Predicted Binding Affinity (log)	Assays Performed	Average MFI Value (100)	Average MFI Value (20)	Average MFI Value (4)	Measured Binding Affinity (log)	Measured Binding Category	Amino Acid Change	Mutation Position	Label Category	Corresponding Figure	Solubility (Pure Water)	Solubility (DPBS)	Solubility (DMSO)	HPLC purity	Outlier Comments	Notes
HLA-A*23:01	QWLQPEAHF	9	244.4	2.3881	Cell-based Stabilization	7165.67	4264.17	1210	n/a	n/a	n/a	n/a	Original MT	HLA-A*23:01	Dissolved	Dissolved	Dissolved	0.965
HLA-A*23:01	QWLQPEAHS	9	21169.4	4.32571	Cell-based Stabilization	1311	501.333	169.167	n/a	n/a	S	9	Original WT	HLA-A*23:01	n/a	n/a	n/a	0.838
HLA-A*23:01	MWLQPEAHF	9	59.3	1.77305	Cell-based Stabilization	1851.33	1052.17	453.5	n/a	n/a	M	1	Altered Peptide	HLA-A*23:01	n/a	n/a	n/a	0.93		*3% Ammonia water		Supplementary Table 6: Summary of all anchor pattern experimental validation data
HLA-A*23:01	CWLQPEAHF	9	131.6	2.11926	Cell-based Stabilization	3039.67	4635.17	3373.83	n/a	n/a	C	1	Altered Peptide	HLA-A*23:01	n/a	n/a	n/a	0.926		*N-Methyl-2-pyrrolidone(Analytical grade)		Validation experiments were performed on a total of 136 peptide-HLA combinations. These experiments include both IC50 binding assays (measured binding affinity) as well as cell-based stabilization assays (average MFI value). A summary of the entire dataset as well as information on predicted binding affinities and measured binding categories are included.
HLA-A*23:01	SWLQPEAHF	9	242.6	2.38489	Cell-based Stabilization	1276	1228.5	291.667	n/a	n/a	S	1	Altered Peptide	HLA-A*23:01	n/a	n/a	n/a	0.965
HLA-A*23:01	DWLQPEAHF	9	918.8	2.96322	Cell-based Stabilization	3662.17	1324.67	348.833	n/a	n/a	D	1	Altered Peptide	HLA-A*23:01	n/a	n/a	n/a	0.973		*N-Methyl-2-pyrrolidone(Analytical grade)
HLA-A*23:01	QYLQPEAHF	9	64.83	1.81178	Cell-based Stabilization	5188	5034	3330.67	n/a	n/a	Y	2	Altered Peptide	HLA-A*23:01	n/a	n/a	n/a	0.96
HLA-A*23:01	QFLQPEAHF	9	213	2.32838	Cell-based Stabilization	6111.5	3547.5	1502.67	n/a	n/a	F	2	Altered Peptide	HLA-A*23:01	n/a	n/a	n/a	0.932
HLA-A*23:01	QDLQPEAHF	9	10799	4.03338	Cell-based Stabilization	665.833	371.667	366.667	n/a	n/a	D	2	Altered Peptide	HLA-A*23:01	n/a	n/a	n/a	0.752
HLA-A*23:01	QKLQPEAHF	9	12351	4.0917	Cell-based Stabilization	681.6	616.8	420.6	n/a	n/a	K	2	Altered Peptide	HLA-A*23:01	n/a	n/a	n/a	0.925
HLA-A*23:01	QWLQVEAHF	9	87.2	1.94052	Cell-based Stabilization	4674.17	4242.33	3235	n/a	n/a	V	5	Altered Peptide	HLA-A*23:01	n/a	n/a	n/a	0.912		*N-Methyl-2-pyrrolidone(Analytical grade)
HLA-A*23:01	QWLQIEAHF	9	91.4	1.96095	Cell-based Stabilization	4662.17	5575.17	3727.17	n/a	n/a	I	5	Altered Peptide	HLA-A*23:01	n/a	n/a	n/a	0.907		*N-Methyl-2-pyrrolidone(Analytical grade)
HLA-A*23:01	QWLQDEAHF	9	263.29	2.42043	Cell-based Stabilization	6360.17	3804.83	1315.83	n/a	n/a	D	5	Altered Peptide	HLA-A*23:01	n/a	n/a	n/a	0.871		*N-Methyl-2-pyrrolidone(Analytical grade)
HLA-A*23:01	QWLQKEAHF	9	299.48	2.47637	Cell-based Stabilization	4380.17	1336	312.667	n/a	n/a	K	5	Altered Peptide	HLA-A*23:01	n/a	n/a	n/a	0.896		*N-Methyl-2-pyrrolidone(Analytical grade)
HLA-A*23:01	QWLQPEAHW	9	859.76	2.93438	Cell-based Stabilization	5615	3328.83	785.5	n/a	n/a	W	9	Altered Peptide	HLA-A*23:01	n/a	n/a	n/a	0.751
HLA-A*23:01	QWLQPEAHI	9	1106	3.04376	Cell-based Stabilization	5262.33	1832.33	594.5	n/a	n/a	I	9	Altered Peptide	HLA-A*23:01	n/a	n/a	n/a	0.877
HLA-A*23:01	QWLQPEAHT	9	26564	4.42429	Cell-based Stabilization	888.333	750.167	355.167	n/a	n/a	T	9	Altered Peptide	HLA-A*23:01	n/a	n/a	n/a	0.865		*N-Methyl-2-pyrrolidone(Analytical grade)
HLA-A*23:01	QWLQPEAHH	9	28729	4.45832	Cell-based Stabilization	1013.67	364.167	488	n/a	n/a	H	9	Altered Peptide	HLA-A*23:01	n/a	n/a	n/a	0.976
HLA-A*23:01	FYIQMCTEL	9	55.52	1.74445	Cell-based Stabilization	4209.17	1551.83	314.833	n/a	n/a	n/a	n/a	Positive Control	HLA-A*23:01	n/a	n/a	n/a	0.774		*Formic acid
HLA-A*68:01	ELAKHACPR	9	34.754	1.541	Both	7069.75	2668.75	730.75	3.245	High Affinity	n/a	n/a	Original MT	HLA-A*68:01	Dissolved	Dissolved	Dissolved	0.886
HLA-A*68:01	ELAKHAVSE	9	12294.8	4.08972	Both	1126.5	296.875	126.625	n/a	No Binder	VSE	789	Original WT	HLA-A*68:01	Dissolved	Dissolved	Dissolved	0.896
HLA-A*68:01	ERAKHACPR	9	1227.11	3.08888	Both	859.25	74	0	5.505	Very Low Affinity	R	2	Altered Peptide	HLA-A*68:01	Dissolved	Dissolved	Dissolved	0.906
HLA-A*68:01	EKAKHACPR	9	824.88	2.91639	Both	834	90.5	99.75	4.84	Low Affinity	K	2	Altered Peptide	HLA-A*68:01	Dissolved	Dissolved	Dissolved	0.963
HLA-A*68:01	ETAKHACPR	9	6.5	0.812913	Cell-based Stabilization	4223.25	784.75	118	n/a	n/a	T	2	Altered Peptide	HLA-A*68:01	n/a	n/a	n/a	0.914
HLA-A*68:01	EVAKHACPR	9	8.1	0.908485	Cell-based Stabilization	3041.75	700	296.5	n/a	n/a	V	2	Altered Peptide	HLA-A*68:01	n/a	n/a	n/a	0.815
HLA-A*68:01	ELAKIACPR	9	12.7	1.1038	Cell-based Stabilization	4198	2125.5	649.5	n/a	n/a	I	5	Altered Peptide	HLA-A*68:01	n/a	n/a	n/a	0.901
HLA-A*68:01	ELAKFACPR	9	14.6	1.16435	Cell-based Stabilization	3894.75	1121.25	434	n/a	n/a	F	5	Altered Peptide	HLA-A*68:01	n/a	n/a	n/a	0.96
HLA-A*68:01	ELAKKACPR	9	78.55	1.89515	Both	5864.25	2362	523	3.225	High Affinity	K	5	Altered Peptide	HLA-A*68:01	Dissolved	Dissolved	Dissolved	0.94
HLA-A*68:01	ELAKRACPR	9	48.425	1.68507	Both	1263.75	159.75	14.25	n/a	No Binder	R	5	Altered Peptide	HLA-A*68:01	Undissolved	Undissolved	Dissolved	0.985	Predicted BA 1.685, No Binder, Positive MFI	Synthesis of peptide was dealyed due to diffculties encourntered by manufacturer.
HLA-A*68:01	ELAKHACPP	9	21340.1	4.3292	Both	1054.75	130.25	8.5	n/a	No Binder	P	9	Altered Peptide	HLA-A*68:01	Dissolved	Dissolved	Dissolved	0.986
HLA-A*68:01	ELAKHACPD	9	20030.3	4.30169	Both	918	158	53.5	n/a	No Binder	D	9	Altered Peptide	HLA-A*68:01	Dissolved	Dissolved	Dissolved	0.953
HLA-A*68:01	ELAKHACPK	9	83.6	1.92221	Cell-based Stabilization	2612.25	727	162.5	n/a	n/a	K	9	Altered Peptide	HLA-A*68:01	n/a	n/a	n/a	0.922
HLA-A*68:01	ELAKHACPY	9	1372	3.13735	Cell-based Stabilization	564.25	176	97.25	n/a	n/a	Y	9	Altered Peptide	HLA-A*68:01	n/a	n/a	n/a	0.904		*N-Methyl-2-pyrrolidone(Analytical grade)
HLA-A*68:01	KTGGPIYRR	9	356.347	2.55187	Both	3878.88	1794.5	566.5	3.067	High Affinity	n/a	n/a	Positive Control	HLA-A*68:01	Dissolved	Dissolved	Dissolved	0.978
HLA-B*07:02	RPDVKHSKM	9	43.088	1.63436	Both	15735.8	3749.5	136.75	2.685	High Affinity	n/a	n/a	Original MT	HLA-B*07:02	Dissolved	Dissolved	Dissolved	0.934
HLA-B*07:02	RPDVKQSKM	9	103.585	2.0153	Both	6599.75	176.75	0	3.128	High Affinity	Q	6	Original WT	HLA-B*07:02	Dissolved	Dissolved	Dissolved	0.908
HLA-B*07:02	DPDVKHSKM	9	3279.95	3.51587	Both	236.75	0	0	5.199	Low Affinity	D	1	Altered Peptide	HLA-B*07:02	Dissolved	Dissolved	Dissolved	0.98
HLA-B*07:02	PPDVKHSKM	9	3038.36	3.48264	Both	0	0	0	5.737	Very Low Affinity	P	1	Altered Peptide	HLA-B*07:02	Dissolved	Dissolved	Dissolved	0.901
HLA-B*07:02	MPDVKHSKM	9	101.282	2.00553	Both	13533.8	225	105.75	2.969	High Affinity	M	1	Altered Peptide	HLA-B*07:02	Dissolved	Dissolved	Dissolved	0.928
HLA-B*07:02	KPDVKHSKM	9	108.325	2.03473	Both	12589.5	758.5	18	2.804	High Affinity	K	1	Altered Peptide	HLA-B*07:02	Dissolved	Dissolved	Dissolved	0.896
HLA-B*07:02	REDVKHSKM	9	21406.9	4.33055	Both	0	0	0	n/a	No Binder	E	2	Altered Peptide	HLA-B*07:02	Dissolved	Dissolved	Dissolved	0.911
HLA-B*07:02	RDDVKHSKM	9	23688.7	4.37454	Both	0	49	202.5	n/a	No Binder	D	2	Altered Peptide	HLA-B*07:02	Dissolved	Dissolved	Dissolved	0.751
HLA-B*07:02	RADVKHSKM	9	1923.97	3.2842	Both	0	0	60.5	3.86	Medium Affinity	A	2	Altered Peptide	HLA-B*07:02	Dissolved	Dissolved	Dissolved	0.961
HLA-B*07:02	RVDVKHSKM	9	2116.95	3.32571	Both	0	0	37.5	3.208	High Affinity	V	2	Altered Peptide	HLA-B*07:02	Dissolved	Dissolved	Dissolved	0.87	Predicted BA 3.326, High Affinity Binder, Little MFI
HLA-B*07:02	RPDVDHSKM	9	98.505	1.99346	Both	14770.2	3813.5	0	3.006	High Affinity	D	5	Altered Peptide	HLA-B*07:02	Dissolved	Dissolved	Dissolved	0.899
HLA-B*07:02	RPDVEHSKM	9	140.725	2.14837	Both	15461.5	4708.75	407.5	2.499	High Affinity	E	5	Altered Peptide	HLA-B*07:02	Dissolved	Dissolved	Dissolved	0.97
HLA-B*07:02	RPDVRHSKM	9	26.459	1.42257	Both	16555.5	2628.25	207.25	2.461	High Affinity	R	5	Altered Peptide	HLA-B*07:02	Dissolved	Dissolved	Dissolved	0.962
HLA-B*07:02	RPDVHHSKM	9	33.181	1.52089	Both	15470	3009.5	178	2.744	High Affinity	H	5	Altered Peptide	HLA-B*07:02	Dissolved	Dissolved	Dissolved	0.919
HLA-B*07:02	RPDVKHSKN	9	9560.84	3.9805	Both	0	0	86.75	n/a	No Binder	N	9	Altered Peptide	HLA-B*07:02	Dissolved	Dissolved	Dissolved	0.986
HLA-B*07:02	RPDVKHSKD	9	11833.9	4.07313	Both	0	11	44	n/a	No Binder	D	9	Altered Peptide	HLA-B*07:02	Dissolved	Dissolved	Dissolved	0.964
HLA-B*07:02	RPDVKHSKL	9	53.284	1.7266	Both	14928.5	3829.25	237.75	2.748	High Affinity	L	9	Altered Peptide	HLA-B*07:02	Dissolved	Dissolved	Dissolved	0.964
HLA-B*07:02	RPDVKHSKF	9	118.765	2.07469	Both	13132.2	2139.5	172.5	3.007	High Affinity	F	9	Altered Peptide	HLA-B*07:02	Dissolved	Dissolved	Dissolved	0.907
HLA-B*07:02	LPFDKTTVM	9	100.228	2.00099	Both	5544.5	405	211	2.856	High Affinity	n/a	n/a	Positive Control	HLA-B*07:02	Dissolved	Dissolved	Dissolved	0.973
HLA-B*08:01	TLFMREHNL	9	81.15	1.90929	IC50 Binding Affinity Assay	n/a	n/a	n/a	2.918	High Affinity	n/a	n/a	Original MT	HLA-B*08:01	Dissolved	Dissolved	Dissolved	0.982
HLA-B*08:01	TLFMREHNR	9	14541	4.16259	IC50 Binding Affinity Assay	n/a	n/a	n/a	n/a	No Binder	R	9	Original WT	HLA-B*08:01	n/a	n/a	n/a	0.937
HLA-B*08:01	TMFMREHNL	9	62.48	1.79574	IC50 Binding Affinity Assay	n/a	n/a	n/a	2.769	High Affinity	M	2	Altered Peptide	HLA-B*08:01	n/a	n/a	n/a	0.766
HLA-B*08:01	TQFMREHNL	9	1399	3.14582	IC50 Binding Affinity Assay	n/a	n/a	n/a	3.672	High Affinity	Q	2	Altered Peptide	HLA-B*08:01	n/a	n/a	n/a	0.852
HLA-B*08:01	TKFMREHNL	9	2044	3.31048	IC50 Binding Affinity Assay	n/a	n/a	n/a	3.64	High Affinity	K	2	Altered Peptide	HLA-B*08:01	n/a	n/a	n/a	0.881	Predicted BA 3.310, High Affinity Binder, MFI not available
HLA-B*08:01	TDFMREHNL	9	7582	3.87978	IC50 Binding Affinity Assay	n/a	n/a	n/a	n/a	No Binder	D	2	Altered Peptide	HLA-B*08:01	n/a	n/a	n/a	0.915
HLA-B*08:01	TLRMREHNL	9	33.1	1.51983	IC50 Binding Affinity Assay	n/a	n/a	n/a	2.752	High Affinity	R	3	Altered Peptide	HLA-B*08:01	n/a	n/a	n/a	0.751		*N-Methyl-2-pyrrolidone(Analytical grade)
HLA-B*08:01	TLIMREHNL	9	109.4	2.03902	IC50 Binding Affinity Assay	n/a	n/a	n/a	3.029	High Affinity	I	3	Altered Peptide	HLA-B*08:01	n/a	n/a	n/a	0.898		*N-Methyl-2-pyrrolidone(Analytical grade)
HLA-B*08:01	TLGMREHNL	9	218	2.33846	IC50 Binding Affinity Assay	n/a	n/a	n/a	3.364	High Affinity	G	3	Altered Peptide	HLA-B*08:01	n/a	n/a	n/a	0.92		*N-Methyl-2-pyrrolidone(Analytical grade)
HLA-B*08:01	TLDMREHNL	9	1619	3.20925	IC50 Binding Affinity Assay	n/a	n/a	n/a	4.821	Low Affinity	D	3	Altered Peptide	HLA-B*08:01	n/a	n/a	n/a	0.908
HLA-B*08:01	TLFMKEHNL	9	252.9	2.40295	IC50 Binding Affinity Assay	n/a	n/a	n/a	3.299	High Affinity	K	5	Altered Peptide	HLA-B*08:01	n/a	n/a	n/a	0.937
HLA-B*08:01	TLFMNEHNL	9	3083	3.48897	IC50 Binding Affinity Assay	n/a	n/a	n/a	5.345	Low Affinity	N	5	Altered Peptide	HLA-B*08:01	n/a	n/a	n/a	0.926
HLA-B*08:01	TLFMVEHNL	9	4598	3.66257	IC50 Binding Affinity Assay	n/a	n/a	n/a	5.155	Low Affinity	V	5	Altered Peptide	HLA-B*08:01	n/a	n/a	n/a	0.847		*N-Methyl-2-pyrrolidone(Analytical grade)
HLA-B*08:01	TLFMPEHNL	9	9979	3.99909	IC50 Binding Affinity Assay	n/a	n/a	n/a	4.58	Medium Affinity	P	5	Altered Peptide	HLA-B*08:01	n/a	n/a	n/a	0.964
HLA-B*08:01	TLFMRFHNL	9	25.6	1.40824	IC50 Binding Affinity Assay	n/a	n/a	n/a	2.833	High Affinity	F	6	Altered Peptide	HLA-B*08:01	n/a	n/a	n/a	0.936		*Formic acid
HLA-B*08:01	TLFMRIHNL	9	33.8	1.52892	IC50 Binding Affinity Assay	n/a	n/a	n/a	5.121	Low Affinity	I	6	Altered Peptide	HLA-B*08:01	n/a	n/a	n/a	0.91	Predicted BA 1.529, Low Affinity Binder, MFI not available
HLA-B*08:01	TLFMRCHNL	9	39.9	1.60097	IC50 Binding Affinity Assay	n/a	n/a	n/a	3.12	High Affinity	C	6	Altered Peptide	HLA-B*08:01	n/a	n/a	n/a	0.848		*N-Methyl-2-pyrrolidone(Analytical grade)
HLA-B*08:01	TLFMRDHNL	9	80.5	1.9058	IC50 Binding Affinity Assay	n/a	n/a	n/a	3.005	High Affinity	D	6	Altered Peptide	HLA-B*08:01	n/a	n/a	n/a	0.885
HLA-B*08:01	TLFMREHNM	9	160.18	2.20461	IC50 Binding Affinity Assay	n/a	n/a	n/a	2.724	High Affinity	M	9	Altered Peptide	HLA-B*08:01	n/a	n/a	n/a	0.909
HLA-B*08:01	TLFMREHNE	9	5235.3	3.71894	IC50 Binding Affinity Assay	n/a	n/a	n/a	5.25	Low Affinity	E	9	Altered Peptide	HLA-B*08:01	n/a	n/a	n/a	0.804
HLA-B*08:01	TLFMREHNP	9	9344	3.97053	IC50 Binding Affinity Assay	n/a	n/a	n/a	6.002	No Binder	P	9	Altered Peptide	HLA-B*08:01	n/a	n/a	n/a	0.788		*N-Methyl-2-pyrrolidone(Analytical grade)
HLA-B*08:01	TLFMREHNK	9	18099	4.25765	IC50 Binding Affinity Assay	n/a	n/a	n/a	5.83	Very Low Affinity	K	9	Altered Peptide	HLA-B*08:01	n/a	n/a	n/a	0.845
HLA-B*08:01	FLRGRAYGL	9	25.096	1.3996	IC50 Binding Affinity Assay	n/a	n/a	n/a	2.064	High Affinity	n/a	n/a	Positive Control	HLA-B*08:01	n/a	n/a	n/a	0.972
HLA-B*07:02	APRVKAMII	9	42.251	1.62584	Both	12354.8	747.5	277.5	2.605	High Affinity	n/a	n/a	Original MT	Summary Only	Undissolved	Undissolved	Dissolved	0.977
HLA-B*07:02	APRVKAKII	9	57.44	1.75921	Both	7787	0	0	2.688	High Affinity	K	7	Original WT	Summary Only	Dissolved	Dissolved	Dissolved	0.91
HLA-B*07:02	AWRVKAMII	9	15137.3	4.18005	Both	18.5	96	25.75	n/a	No Binder	W	2	Altered Peptide	Summary Only	Undissolved	Undissolved	Dissolved	0.855
HLA-B*07:02	ARRVKAMII	9	15587.5	4.19278	Both	199.5	0	0	5.207	Low Affinity	R	2	Altered Peptide	Summary Only	Dissolved	Dissolved	Dissolved	0.99
HLA-B*07:02	APRVDAMII	9	50.069	1.69957	Both	9024.5	137.25	381.5	2.837	High Affinity	D	5	Altered Peptide	Summary Only	Undissolved	Undissolved	Dissolved	0.917
HLA-B*07:02	APRVEAMII	9	57.64	1.76072	Both	9230.5	0	235.75	2.786	High Affinity	E	5	Altered Peptide	Summary Only	Dissolved	Undissolved	Dissolved	0.873
HLA-B*07:02	APRVKAMIN	9	1941.96	3.28824	Both	0	5	0	5.209	Low Affinity	N	9	Altered Peptide	Summary Only	Dissolved	Dissolved	Dissolved	0.829
HLA-B*07:02	APRVKAMID	9	2373.56	3.3754	Both	0	0	16	n/a	No Binder	D	9	Altered Peptide	Summary Only	Dissolved	Dissolved	Dissolved	0.894	Predicted BA 3.375, No Binder, No MFI
HLA-A*02:01	GLSLLTNMTV	10	53.952	1.73201	Both	1714.25	45.375	0	3.428	High Affinity	n/a	n/a	Original MT	Summary Only	Undissolved	Undissolved	Dissolved	0.913
HLA-A*02:01	GLTLLTNMTV	10	113.98	2.05683	Both	3591.62	62.833	0	3.646	High Affinity	T	3	Original WT	Summary Only	Undissolved	Undissolved	Dissolved	0.834
HLA-A*02:01	GLSLLTNMTR	10	13094.8	4.1171	Both	0	0	0	n/a	No Binder	R	10	Altered Peptide	Summary Only	Undissolved	Undissolved	Dissolved	0.88
HLA-A*02:01	GLSLLTNMTH	10	13764.3	4.13875	Both	9	41.5	39.333	n/a	No Binder	H	10	Altered Peptide	Summary Only	Undissolved	Undissolved	Dissolved	0.928
HLA-A*02:01	GPSLLTNMTV	10	5872.09	3.76879	Both	22	0	295	n/a	No Binder	P	2	Altered Peptide	Summary Only	Undissolved	Undissolved	Dissolved	0.862
HLA-A*02:01	GDSLLTNMTV	10	9388.22	3.97258	Both	38.5	19.6667	1.16667	5.593	Very Low Affinity	D	2	Altered Peptide	Summary Only	Undissolved	Undissolved	Undissolved	0.838		Dissolved in 3% ammonia water
HLA-A*02:01	GLSLRTNMTV	10	143.501	2.15685	Both	1.33333	0	0	4.341	Medium Affinity	R	5	Altered Peptide	Summary Only	Dissolved	Dissolved	Dissolved	0.897
HLA-A*02:01	GLSLKTNMTV	10	116.927	2.06791	Both	970.75	0	0	4.156	Medium Affinity	K	5	Altered Peptide	Summary Only	Dissolved	Dissolved	Dissolved	0.933
HLA-A*31:01	KGMRMLVDAR	10	50.125	1.70005	Cell-based Stabilization	780.25	193.75	136.75	n/a	n/a	n/a	n/a	Original MT	Summary Only	Dissolved	Dissolved	Dissolved	0.946
HLA-A*31:01	KGMRVLVDAR	10	52.015	1.71613	Cell-based Stabilization	866.75	275.75	170	n/a	n/a	V	7	Original WT	Summary Only	Dissolved	Undissolved	Dissolved	0.926
HLA-A*31:01	KGMRMLVDAP	10	20474.7	4.31122	Cell-based Stabilization	699.75	201.75	220	n/a	n/a	P	10	Altered Peptide	Summary Only	Dissolved	Dissolved	Dissolved	0.935
HLA-A*31:01	KGMRMLVDAD	10	23125	4.36408	Cell-based Stabilization	613.5	137.5	106.75	n/a	n/a	D	10	Altered Peptide	Summary Only	Dissolved	Undissolved	Dissolved	0.879
HLA-A*31:01	KDMRMLVDAR	10	348.772	2.54254	Cell-based Stabilization	866.25	162	168.75	n/a	n/a	D	2	Altered Peptide	Summary Only	Dissolved	Dissolved	Dissolved	0.871
HLA-A*31:01	KPMRMLVDAR	10	384.93	2.58538	Cell-based Stabilization	623.5	77.75	75.75	n/a	n/a	P	2	Altered Peptide	Summary Only	Dissolved	Dissolved	Dissolved	0.944
HLA-A*31:01	KGMRELVDAR	10	165.383	2.21849	Cell-based Stabilization	1477.75	299.25	109.75	n/a	n/a	E	5	Altered Peptide	Summary Only	Dissolved	Dissolved	Dissolved	0.825
HLA-A*31:01	KGMRDLVDAR	10	173.951	2.24043	Cell-based Stabilization	849.5	200	171.5	n/a	n/a	D	5	Altered Peptide	Summary Only	Dissolved	Dissolved	Dissolved	0.954
HLA-A*02:01	TLPSPQHAV	9	256.724	2.40947	Both	17.5	0	0	n/a	No Binder	n/a	n/a	Original MT	Summary Only	Undissolved	Undissolved	Dissolved	0.785	Predicted BA 2.409, No Binder, little MFI	Synthesis of peptide was dealyed due to diffculties encourntered by manufacturer.
HLA-A*02:01	MLRWKQSSV	9	249.619	2.39728	Both	41	13.1667	0	4.781	Low Affinity	n/a	n/a	Original MT	Summary Only	Dissolved	Dissolved	Dissolved	0.987
HLA-A*02:01	KLELLQFQV	9	58.03	1.76365	Both	73.3333	124.333	96.5	3.828	Medium Affinity	n/a	n/a	Original MT	Summary Only	Undissolved	Undissolved	Dissolved	0.929
HLA-A*02:01	RMSNLQLKV	9	61.595	1.78955	Both	548.5	59.75	201.75	3.481	High Affinity	n/a	n/a	Original MT	Summary Only	Undissolved	Undissolved	Dissolved	0.934
HLA-A*02:01	GILGFVFTL	9	24.921	1.39657	Both	3072.62	1286.88	329	2.965	High Affinity	n/a	n/a	Positive Control	Summary Only	Undissolved	Undissolved	Dissolved	0.808
HLA-A*24:02	PYIMRRPNF	9	289.33	2.46139	Both	956.5	82.25	118.5	2.085	High Affinity	n/a	n/a	Original MT	Summary Only	Dissolved	Dissolved	Dissolved	0.983
HLA-A*24:02	LYRENGCMF	9	218.525	2.3395	Both	2721.25	495.5	169	2.396	High Affinity	n/a	n/a	Original MT	Summary Only	Undissolved	Undissolved	Dissolved	0.794
HLA-A*24:02	VWLANHCSI	9	199.611	2.30018	Both	2877.25	358.5	262	2.172	High Affinity	n/a	n/a	Original MT	Summary Only	Undissolved	Undissolved	Dissolved	0.969
HLA-A*24:02	LYYQNGKAF	9	255.025	2.40658	Both	726.25	109.75	131.75	2.069	High Affinity	n/a	n/a	Original MT	Summary Only	Dissolved	Dissolved	Dissolved	0.963
HLA-A*24:02	HYIYIENHF	9	130.299	2.11494	Both	3930	1647.25	942.5	2.171	High Affinity	n/a	n/a	Original MT	Summary Only	Undissolved	Undissolved	Dissolved	0.986
HLA-A*24:02	SWPDGAELPF	10	200.52	2.30216	Both	4898.25	3070.75	2424	2.403	High Affinity	n/a	n/a	Positive Control	Summary Only	Dissolved	Dissolved	Dissolved	0.857
HLA-B*07:02	LPSASTTFF	9	127.213	2.10453	Both	15735.8	0	0	3.081	High Affinity	n/a	n/a	Original MT	Summary Only	Undissolved	Undissolved	Dissolved	0.986
HLA-B*07:02	HPQYSRVHI	9	72.113	1.85801	Both	1138.25	4.75	0	3.127	High Affinity	n/a	n/a	Original MT	Summary Only	Dissolved	Dissolved	Dissolved	0.831
HLA-B*18:01	TEVFTLLFF	9	51.654	1.7131	Cell-based Stabilization	2504.5	252.75	281.75	n/a	n/a	n/a	n/a	Original MT	Summary Only	Undissolved	Undissolved	Dissolved	0.98
HLA-B*18:01	QEAVVLALM	9	238.895	2.37821	Cell-based Stabilization	2078	461	143.25	n/a	n/a	n/a	n/a	Original MT	Summary Only	Undissolved	Undissolved	Dissolved	0.755
HLA-B*18:01	NEKNLRSTM	9	110.488	2.04332	Cell-based Stabilization	2094.25	163.75	52.5	n/a	n/a	n/a	n/a	Original MT	Summary Only	Dissolved	Dissolved	Dissolved	0.958
HLA-B*18:01	HEFHSRIKF	9	45.531	1.65831	Cell-based Stabilization	7139.25	2312.5	1610.75	n/a	n/a	n/a	n/a	Original MT	Summary Only	Dissolved	Dissolved	Dissolved	0.971
HLA-B*18:01	VETDFFIFF	9	63.525	1.80294	Cell-based Stabilization	1558.75	0	0	n/a	n/a	n/a	n/a	Original MT	Summary Only	Undissolved	Undissolved	Dissolved	0.923
HLA-B*18:01	SEQAAEAMEV	10	4979.62	3.6972	Cell-based Stabilization	1627.75	82	52.5	n/a	n/a	n/a	n/a	Positive Control	Summary Only	Dissolved	Dissolved	Dissolved	0.947
HLA-A*23:01	HWGRTNSNF	9	182.321	2.26084	Cell-based Stabilization	1541.5	453.25	221.5	n/a	n/a	n/a	n/a	Original MT	Summary Only	Dissolved	Dissolved	Dissolved	0.824
HLA-A*23:01	SFIGELTKF	9	85.22	1.93054	Cell-based Stabilization	3716.75	1863.25	730	n/a	n/a	n/a	n/a	Original MT	Summary Only	Undissolved	Undissolved	Dissolved	0.986
HLA-A*23:01	KFSHLDPNF	9	241.408	2.38275	Cell-based Stabilization	857.5	382.333	113	n/a	n/a	n/a	n/a	Original MT	Summary Only	Dissolved	Dissolved	Dissolved	0.984
HLA-A*23:01	EFLLRCPLF	9	269.235	2.43013	Cell-based Stabilization	4856	3435.25	1740.25	n/a	n/a	n/a	n/a	Original MT	Summary Only	Undissolved	Undissolved	Dissolved	0.803
HLA-A*23:01	FMYSDFHFI	9	368.257	2.56615	Cell-based Stabilization	623.75	313.5	235.75	n/a	n/a	n/a	n/a	Positive Control	Summary Only	Undissolved	Undissolved	Dissolved	0.908
HLA-A*68:01	LLTSMAYDR	9	310.915	2.49264	Both	750	152	39.25	3.477	High Affinity	n/a	n/a	Original MT	Summary Only	Undissolved	Undissolved	Dissolved	0.863
HLA-A*68:01	DQREIISFR	9	198.753	2.29831	Both	692.25	144.5	69.25	3.443	High Affinity	n/a	n/a	Original MT	Summary Only	Undissolved	Undissolved	Dissolved	0.929
HLA-A*68:01	CPILPCFWR	9	288.171	2.45965	Both	5508	2271	664	3.895	High Affinity	n/a	n/a	Original MT	Summary Only	Dissolved	Dissolved	Dissolved	0.795
HLA-A*68:01	LNHASSYMR	9	205.672	2.31318	Both	839.25	94.25	57.75	3.195	High Affinity	n/a	n/a	Original MT	Summary Only	Dissolved	Dissolved	Dissolved	0.965
HLA-A*31:01	SGRSKLSRR	9	121.486	2.08453	Cell-based Stabilization	653.25	103.5	18	n/a	n/a	n/a	n/a	Original MT	Summary Only	Dissolved	Dissolved	Dissolved	0.972
HLA-A*31:01	GGAARHSGR	9	171.519	2.23431	Cell-based Stabilization	621.5	208.5	96.5	n/a	n/a	n/a	n/a	Original MT	Summary Only	Dissolved	Dissolved	Dissolved	0.899
HLA-A*31:01	LGQEIATYR	9	127.119	2.10421	Cell-based Stabilization	472.75	102.25	53.25	n/a	n/a	n/a	n/a	Original MT	Summary Only	Undissolved	Undissolved	Dissolved	0.93
HLA-A*31:01	LMQGSTLPR	9	77.339	1.8884	Cell-based Stabilization	412.75	12	0	n/a	n/a	n/a	n/a	Positive Control	Summary Only	Dissolved	Dissolved	Dissolved	0.964
HLA-B*08:01	RLFQKSKEL	9	191.065	2.28118	IC50 Binding Affinity Assay	n/a	n/a	n/a	2.386	High Affinity	n/a	n/a	Original MT	Summary Only	Dissolved	Dissolved	Dissolved	0.952
HLA-B*08:01	VLYTKVIPM	9	248.49	2.39531	IC50 Binding Affinity Assay	n/a	n/a	n/a	2.339	High Affinity	n/a	n/a	Original MT	Summary Only	Undissolved	Undissolved	Dissolved	0.862
HLA-B*08:01	TLQKKFGIV	9	204.067	2.30977	IC50 Binding Affinity Assay	n/a	n/a	n/a	3.181	High Affinity	n/a	n/a	Original MT	Summary Only	Dissolved	Dissolved	Dissolved	0.986
HLA-B*08:01	NLGLKFRDI	9	256.363	2.40886	IC50 Binding Affinity Assay	n/a	n/a	n/a	3.887	Medium Affinity	n/a	n/a	Original MT	Summary Only	Dissolved	Undissolved	Dissolved	0.989
