## Supplemental Tables for "Computational prediction of MHC anchor locations guide neoantigen identification and prioritization": Supp Table 7.xlsx

### Sheet: Individual Algorithm Scores
HLA Allele	Peptide Sequence	MFI Value	Measured BA	Measured Binding Category	MHCflurry Score	MHCnuggetsI Score	NetMHC Score	NetMHCcons Score	NetMHCpan Score	PickPocket Score	SMM Score	SMMPMBEC Score	Outlier Comments
HLA-A*23:01	QWLQPEAHF	7165.67	n/a	n/a	68.0717	439.82	87.67	205.07	239.68	461.653	249.132	283.25
HLA-A*23:01	QWLQPEAHS	1311	n/a	n/a	24754.7	21388.9	18684.1	26265.2	29490.9	10757.6	21899.3	36155.1
HLA-A*23:01	MWLQPEAHF	1851.33	n/a	n/a	47.2693	118.88	20.07	42.02	36.28	207.297	71.3559	85.7373			Supplementary Table 7: Breakdown of individual algorithm predictions and their correlation with validation data
HLA-A*23:01	CWLQPEAHF	3039.67	n/a	n/a	76.2972	269	70.93	78.71	62.79	375.868	184.684	261.318			Individual algorithm predictions (across 8 different algorithms) and their correlation with data from IC50 binding assays (measured binding affinity) were calculated. The spreadsheet includes two sheets, one with the individual algorithm scores for each peptide-HLA combination and the other with Pearson correlation coefficients for each algorithm across HLA alleles.
HLA-A*23:01	SWLQPEAHF	1276	n/a	n/a	60.6283	1000.87	84.72	130.88	118.43	375.868	354.348	361.551
HLA-A*23:01	DWLQPEAHF	3662.17	n/a	n/a	223.244	8683.58	929.53	1477.25	1387.64	883.597	692.516	908.176
HLA-A*23:01	QYLQPEAHF	5188	n/a	n/a	37.7432	128.1	26.81	53.9	101.2	190.108	60.4547	69.2102
HLA-A*23:01	QFLQPEAHF	6111.5	n/a	n/a	56.1322	555.68	103.8	183.04	398.47	567.017	197.893	228.123
HLA-A*23:01	QDLQPEAHF	665.833	n/a	n/a	16548.6	19364.4	8023.52	13575.1	26958	7446.48	4329.42	4967.87
HLA-A*23:01	QKLQPEAHF	681.6	n/a	n/a	17323.5	15019.7	7035.97	14175.5	28251.3	10527.3	4902.64	5409.66
HLA-A*23:01	QWLQVEAHF	4674.17	n/a	n/a	46.6165	435.71	18.94	51.34	49.66	344.702	127.77	123.075
HLA-A*23:01	QWLQIEAHF	4662.17	n/a	n/a	46.1036	384.62	19.51	52.18	47.6	326.549	139.133	130.668
HLA-A*23:01	QWLQDEAHF	6360.17	n/a	n/a	88.8666	289.44	82.46	208.42	274.44	409.852	270.041	256.549
HLA-A*23:01	QWLQKEAHF	4380.17	n/a	n/a	65.3985	2001.24	97.72	209.55	347.89	446.909	294.056	304.909
HLA-A*23:01	QWLQPEAHW	5615	n/a	n/a	125.678	1833.09	404.58	819.15	467.57	1062.03	900.389	1119.88
HLA-A*23:01	QWLQPEAHI	5262.33	n/a	n/a	388.407	1772.12	801.81	1073.58	1313.21	883.597	1138.75	1230.75
HLA-A*23:01	QWLQPEAHT	888.333	n/a	n/a	21964.4	29043.1	18150.5	25017	28112	7446.48	30439	31927.9
HLA-A*23:01	QWLQPEAHH	1013.67	n/a	n/a	22352.3	29734.5	20626.9	27725.3	38060.6	9146.01	30229.4	32223.3
HLA-A*23:01	FYIQMCTEL	4209.17	n/a	n/a	46.6476	13.97	61.64	42.94	49.4	233.5	125.73	125.65
HLA-A*68:01	ELAKHACPR	7069.75	3.245	High Affinity	33.7273	22.33	35.78	30.87	47.85	456.685	29.6135	36.1285
HLA-A*68:01	ELAKHAVSE	1126.5	n/a	No Binder	16815.2	18970.3	18155.4	14175.5	10066.2	10414	470.425	6931.86
HLA-A*68:01	ERAKHACPR	859.25	5.505	Very Low Affinity	2043.99	1191.45	926.46	1262.76	6400.41	2722.37	210.131	315.392
HLA-A*68:01	EKAKHACPR	834	4.84	Low Affinity	1425.66	493.06	659.86	989.9	5075.3	1654.99	115.21	149.917
HLA-A*68:01	ETAKHACPR	4223.25	n/a	n/a	23.1743	6.62	7	6.43	5.8	88.1807	4.19266	5.24626
HLA-A*68:01	EVAKHACPR	3041.75	n/a	n/a	23.7207	8.21	9.47	7.9	8.08	104.847	6.73736	7.88588
HLA-A*68:01	ELAKIACPR	4198	n/a	n/a	29.512	17.6	10.23	13.13	12.4	340.993	10.5558	10.8355
HLA-A*68:01	ELAKFACPR	3894.75	n/a	n/a	30.0719	12.5	9.53	13.57	13.79	363.864	15.5057	16.5901
HLA-A*68:01	ELAKKACPR	5864.25	3.225	High Affinity	42.689	80.74	77.96	79.14	94.73	625.01	48.0275	51.8621
HLA-A*68:01	ELAKRACPR	1263.75	n/a	No Binder	50.4153	45.09	42.48	57.2	82.05	531.377	37.6262	46.4355	Predicted BA 1.685, No Binder, Positive MFI
HLA-A*68:01	ELAKHACPP	1054.75	n/a	No Binder	22928.9	22977.2	20470.2	22209.9	28584	8208.09	2150.26	4884.84
HLA-A*68:01	ELAKHACPD	918	n/a	No Binder	28389.1	18326.1	23413.1	21734.5	33460.7	7366.35	9805.96	5765.67
HLA-A*68:01	ELAKHACPK	2612.25	n/a	n/a	56.0126	62.24	88.69	69.13	117.71	618.284	78.6122	96.3496
HLA-A*68:01	ELAKHACPY	564.25	n/a	n/a	1440.3	2270.29	1125.73	1304.42	1539.02	1765.99	738.737	913.798
HLA-A*68:01	KTGGPIYRR	3878.88	3.067	High Affinity	56.0915	293.08	791.47	508.87	249.71	286.788	474.777	419.614
HLA-B*07:02	RPDVKHSKM	15735.8	2.685	High Affinity	49.3558	27.78	36.82	28.31	20.86	159.888	74.798	80.5675
HLA-B*07:02	RPDVKQSKM	6599.75	3.128	High Affinity	53.9584	88.35	132.14	75.79	79.71	202.859	118.82	142.942
HLA-B*07:02	DPDVKHSKM	236.75	5.199	Low Affinity	249.153	4392.74	10077.3	8758.62	4410.98	326.549	2167.16	2061.39
HLA-B*07:02	PPDVKHSKM	0	5.737	Very Low Affinity	212.878	4827.49	6243.57	6539.79	4799.82	592.096	990.581	1276.91
HLA-B*07:02	MPDVKHSKM	13533.8	2.969	High Affinity	49.9032	91.78	171.27	93.08	44.63	109.485	153.777	156.372
HLA-B*07:02	KPDVKHSKM	12589.5	2.804	High Affinity	56.9638	62.02	109.51	107.14	53.87	211.831	195.835	191.496
HLA-B*07:02	REDVKHSKM	0	n/a	No Binder	7900.79	27641.2	19621.6	23192.3	19444.9	5805.97	25286.6	25832.1
HLA-B*07:02	RDDVKHSKM	0	n/a	No Binder	5859.58	28614	23290.1	24087.4	24833.4	4778.52	24997.1	20661.4
HLA-B*07:02	RADVKHSKM	0	3.86	Medium Affinity	568.662	1737.88	4481.36	5099.03	1783.08	1567.83	2064.86	2188.57
HLA-B*07:02	RVDVKHSKM	0	3.208	High Affinity	1173.74	2857.08	3920.1	4311.75	2017.41	2216.49	1655.35	1816.18	Predicted BA 3.326, High Affinity Binder, Little MFI
HLA-B*07:02	RPDVDHSKM	14770.2	3.006	High Affinity	83.9187	67.05	102.35	80.43	94.66	159.888	108.865	131.268
HLA-B*07:02	RPDVEHSKM	15461.5	2.499	High Affinity	67.8917	77.78	137.18	144.27	80.32	178.159	163.264	195.056
HLA-B*07:02	RPDVRHSKM	16555.5	2.461	High Affinity	48.1741	14.69	17.77	15.45	11.03	135.935	35.1471	37.8582
HLA-B*07:02	RPDVHHSKM	15470	2.744	High Affinity	48.1207	34.01	16.74	14.63	9.53	116.828	32.3512	34.8466
HLA-B*07:02	RPDVKHSKN	0	n/a	No Binder	9509.35	1779.93	12878.8	15208.4	9612.32	1501.43	12586.1	6168.22
HLA-B*07:02	RPDVKHSKD	0	n/a	No Binder	13738.4	900.93	9929.45	17791.7	13957.9	1728.19	14024.6	6609.37
HLA-B*07:02	RPDVKHSKL	14928.5	2.748	High Affinity	45.9098	75.5	29.03	23.3	18.42	194.267	60.6583	63.2645
HLA-B*07:02	RPDVKHSKF	13132.2	3.007	High Affinity	67.8834	55.51	142.41	95.12	67.21	367.822	162.888	172.25
HLA-B*07:02	LPFDKTTVM	5544.5	2.856	High Affinity	40.945	230.66	119.32	67.28	104.48	110.676	86.276	95.9754
HLA-B*08:01	TLFMREHNL	n/a	2.918	High Affinity	57.3456	16.76	61	95.63	66.68	3567.97	530.335	393.668
HLA-B*08:01	TLFMREHNR	n/a	n/a	No Binder	16826	22651.8	16719.7	12183	13709.9	47882.2	15050.5	14032.3
HLA-B*08:01	TMFMREHNL	n/a	2.769	High Affinity	53.4052	37.73	58.77	66.2	39.11	2523.8	468.328	379.429
HLA-B*08:01	TQFMREHNL	n/a	3.672	High Affinity	121.88	967.8	1213.44	1584.89	484.46	7775.84	4004.52	2260.11
HLA-B*08:01	TKFMREHNL	n/a	3.64	High Affinity	1007.77	2946	1089.33	2157.34	910.82	10992.9	3217.73	1932.55	Predicted BA 3.310, High Affinity Binder, MFI not available
HLA-B*08:01	TDFMREHNL	n/a	n/a	No Binder	480.868	8997.77	7388.46	7775.84	5266.68	13947.3	16502.5	6296.95
HLA-B*08:01	TLRMREHNL	n/a	2.752	High Affinity	40.4862	25.73	12.46	19.6	14.61	1235.73	125.762	94.4344
HLA-B*08:01	TLIMREHNL	n/a	3.029	High Affinity	67.7068	70.55	76.95	132.31	86.4	4151.52	712.115	486.553
HLA-B*08:01	TLGMREHNL	n/a	3.364	High Affinity	197.334	124.41	63.55	201.76	234.59	3848.7	633.213	495.599
HLA-B*08:01	TLDMREHNL	n/a	4.821	Low Affinity	156.706	1331.06	1757.18	2192.64	1854.88	5441.03	1480.98	1096.81
HLA-B*08:01	TLFMKEHNL	n/a	3.299	High Affinity	74.4404	55.7	133.45	324.79	181.09	4288.48	1192.75	865.227
HLA-B*08:01	TLFMNEHNL	n/a	5.345	Low Affinity	524.994	1845.88	2195.23	3932.89	2599.82	3567.97	7203.61	5384.31
HLA-B*08:01	TLFMVEHNL	n/a	5.155	Low Affinity	2017.62	2068.99	4724.9	7860.43	4472.3	3236.91	9518.09	7854.71
HLA-B*08:01	TLFMPEHNL	n/a	4.58	Medium Affinity	2022.39	10425.9	10251.8	9706.8	8021.43	3766.31	24521.7	19370
HLA-B*08:01	TLFMRFHNL	n/a	2.833	High Affinity	44.7107	4.25	5.93	8.85	8.44	984.564	49.153	42.377
HLA-B*08:01	TLFMRIHNL	n/a	5.121	Low Affinity	44.2646	6.82	16.98	23.3	19.01	1904.94	157.235	128.864	Predicted BA 1.529, Low Affinity Binder, MFI not available
HLA-B*08:01	TLFMRCHNL	n/a	3.12	High Affinity	56.9828	4.84	12.67	22.93	18.59	2216.49	167.321	157.808
HLA-B*08:01	TLFMRDHNL	n/a	3.005	High Affinity	81.3151	10.82	31.81	56.28	79.66	3529.57	248.628	269.234
HLA-B*08:01	TLFMREHNM	n/a	2.724	High Affinity	102.426	87.42	101.58	201.76	118.6	2936.57	868.061	706.529
HLA-B*08:01	TLFMREHNE	n/a	5.25	Low Affinity	24921.3	533.16	3977.53	8998.77	6493.18	20149.1	3850.79	3420.82
HLA-B*08:01	TLFMREHNP	n/a	6.002	No Binder	19825.6	1573.98	4250.19	9396.78	7200.63	39408.8	12177.3	9292.45
HLA-B*08:01	TLFMREHNK	n/a	5.83	Very Low Affinity	18330	24050	17869.1	10757.6	11896.7	41151.8	21955.8	12334.7
HLA-B*08:01	FLRGRAYGL	n/a	2.064	High Affinity	37.9055	140.44	8.8	13.57	7.03	218.82	25.97	24.22
HLA-B*07:02	APRVKAMII	12354.8	2.605	High Affinity	41.0611	47.4	9.62	24.07	17.58	121.995	43.44	44.9946
HLA-B*07:02	APRVKAKII	7787	2.688	High Affinity	43.9729	29.51	20.47	58.45	56.43	198.516	80.3323	81.126
HLA-B*07:02	AWRVKAMII	18.5	n/a	No Binder	18935.9	6991.45	15881.2	21852.4	18571	4830.5	12761.2	14393.3
HLA-B*07:02	ARRVKAMII	199.5	5.207	Low Affinity	15416.6	21886.4	15758.3	18780.8	15843.8	4242.33	10348.8	11250.2
HLA-B*07:02	APRVDAMII	9024.5	2.837	High Affinity	49.768	50.37	22.45	36.91	29.9	121.995	63.2252	73.3095
HLA-B*07:02	APRVEAMII	9230.5	2.786	High Affinity	45.9652	63.67	25.96	51.61	29.68	135.935	94.8178	108.933
HLA-B*07:02	APRVKAMIN	0	5.209	Low Affinity	906.555	1601.22	2294.23	5681.68	2282.7	585.724	2856.87	1459.35
HLA-B*07:02	APRVKAMID	0	n/a	No Binder	4249.74	797.37	1412.33	7446.48	3196.57	674.186	3183.39	1563.72	Predicted BA 3.375, No Binder, No MFI
HLA-A*02:01	GLSLLTNMTV	1714.25	3.428	High Affinity	48.9573	4558.94	97.43	50.78	45.64	121.995	47.3674	57.1242
HLA-A*02:01	GLTLLTNMTV	3591.62	3.646	High Affinity	158.95	4824.22	127.55	100.41	52.36	165.163	58.9495	68.3628
HLA-A*02:01	GLSLLTNMTR	0	n/a	No Binder	16606.4	5681.75	11387.1	14802.5	15872.5	19932.3	1133.65	1765.31
HLA-A*02:01	GLSLLTNMTH	9	n/a	No Binder	23100	5676.58	11300.1	16673.4	19323.9	16228.5	1192.56	2991.02
HLA-A*02:01	GPSLLTNMTV	22	n/a	No Binder	18813.5	5484.78	6259.4	15126.3	4812.51	16946.2	2615.05	3032.63
HLA-A*02:01	GDSLLTNMTV	38.5	5.593	Very Low Affinity	18622.9	5482.22	6259.4	17410.9	4810.74	12517	26150.5	5392.87
HLA-A*02:01	GLSLRTNMTV	1.33333	4.341	Medium Affinity	222.21	5029.81	183.71	141.95	90.91	145.053	86.5924	115.032
HLA-A*02:01	GLSLKTNMTV	970.75	4.156	Medium Affinity	130.693	4756.72	134.18	103.16	80.27	141.948	75.9416	98.3603
HLA-A*31:01	KGMRMLVDAR	780.25	n/a	n/a	364.13	5587.11	23.93	62.37	22.37	2842.78	37.8791	33.5127
HLA-A*31:01	KGMRVLVDAR	866.75	n/a	n/a	332.535	5423.67	21.7	59.73	19.89	2781.92	44.2996	40.8517
HLA-A*31:01	KGMRMLVDAP	699.75	n/a	n/a	31614.8	5729.09	19704.8	23318.1	21244.6	50000	18297.8	12859.1
HLA-A*31:01	KGMRMLVDAD	613.5	n/a	n/a	32352.1	5757.17	22517.5	25289.2	23732.5	45854.1	5759.7	5142.92
HLA-A*31:01	KDMRMLVDAR	866.25	n/a	n/a	8398.89	5576.05	23.93	540.07	44.06	5441.03	153.603	157.474
HLA-A*31:01	KPMRMLVDAR	623.5	n/a	n/a	14611.3	5586.56	23.93	554.88	44.39	5382.48	214.981	204.273
HLA-A*31:01	KGMRELVDAR	1477.75	n/a	n/a	823.141	5459.13	30.74	239.9	40.35	3307.72	90.8657	79.6544
HLA-A*31:01	KGMRDLVDAR	849.5	n/a	n/a	904.716	5423.86	26.84	247.81	34.79	3066.45	100.092	93.3706
HLA-A*02:01	TLPSPQHAV	17.5	n/a	No Binder	40.4608	3690.04	463.09	237.32	210.56	51.8948	276.128	311.48	Predicted BA 2.409, No Binder, little MFI
HLA-A*02:01	MLRWKQSSV	41	4.781	Low Affinity	263.198	5081.1	309.82	236.04	1002.53	158.168	178.283	180.896
HLA-A*02:01	KLELLQFQV	73.3333	3.828	Medium Affinity	42.321	4371.75	61.28	54.78	39.08	36.3127	97.9738	95.374
HLA-A*02:01	RMSNLQLKV	548.5	3.481	High Affinity	27.1113	1193.98	61.82	61.37	33.54	55.9779	96.6296	104.335
HLA-A*02:01	GILGFVFTL	3072.62	2.965	High Affinity	19.9551	589.25	15.71	13.49	7.27	29.8866	48.653	45.7541
HLA-A*24:02	PYIMRRPNF	956.5	2.085	High Affinity	90.1914	591.82	267.81	628.4	310.85	363.864	191.263	254.66
HLA-A*24:02	LYRENGCMF	2721.25	2.396	High Affinity	48.9597	5051.19	219.3	314.41	158.44	151.468	322.574	217.751
HLA-A*24:02	VWLANHCSI	2877.25	2.172	High Affinity	88.4366	5120.06	189.67	145.84	93.45	209.552	544.039	363.045
HLA-A*24:02	LYYQNGKAF	726.25	2.069	High Affinity	48.5097	4589.18	287.97	253.23	106.03	211.831	256.821	302.663
HLA-A*24:02	HYIYIENHF	3930	2.171	High Affinity	31.9383	489.93	121.69	98.79	52.24	138.909	255.641	202.75
HLA-A*24:02	SWPDGAELPF	4898.25	2.403	High Affinity	67.705	3225.25	246.26	154.78	282.18	293.062	47.8322	59.9308
HLA-B*07:02	LPSASTTFF	15735.8	3.081	High Affinity	102.961	360.44	168.25	104.28	120.5	159.888	127.906	126.52
HLA-B*07:02	HPQYSRVHI	1138.25	3.127	High Affinity	48.6408	572.06	70.86	22.56	24.28	73.3654	103.013	99.1197
HLA-B*18:01	TEVFTLLFF	2504.5	n/a	n/a	73.7578	5.03	16.68	17.21	29.55	216.465	99.7792	106.307
HLA-B*18:01	QEAVVLALM	2078	n/a	n/a	76.0457	364.69	50.56	113.1	103.77	466.675	413.086	532.795
HLA-B*18:01	NEKNLRSTM	2094.25	n/a	n/a	75.0795	1446.77	66	91.09	215.29	864.682	78.8933	129.885
HLA-B*18:01	HEFHSRIKF	7139.25	n/a	n/a	36.6061	12.75	69.45	21.37	27.08	158.168	54.4553	62.3103
HLA-B*18:01	VETDFFIFF	1558.75	n/a	n/a	62.0395	3.55	65.01	30.87	29.72	238.605	110.928	89.4458
HLA-B*18:01	SEQAAEAMEV	1627.75	n/a	n/a	5893.17	4804.75	14175.7	3786.74	12975.7	5154.5	1068.66	2061.34
HLA-A*23:01	HWGRTNSNF	1541.5	n/a	n/a	188.27	104.59	70.89	151.47	342.37	874.088	176.372	234.515
HLA-A*23:01	SFIGELTKF	3716.75	n/a	n/a	32.4843	45.9	106.36	64.08	60.99	326.549	178.414	148.31
HLA-A*23:01	KFSHLDPNF	857.5	n/a	n/a	52.0746	79.79	251.38	333.69	159.25	525.658	231.436	253.029
HLA-A*23:01	EFLLRCPLF	4856	n/a	n/a	73.0677	2788.78	248.56	289.91	310.61	508.87	126.891	216.357
HLA-A*23:01	FMYSDFHFI	623.75	n/a	n/a	437.223	2438.16	152.3	108.89	141.49	520.002	402.189	334.326
HLA-A*68:01	LLTSMAYDR	750	3.477	High Affinity	741.754	164.85	173.24	437.34	400.78	792.984	221.05	180.24
HLA-A*68:01	DQREIISFR	692.25	3.443	High Affinity	47.5884	453.62	327.27	142.72	112.04	2842.78	222.582	174.924
HLA-A*68:01	CPILPCFWR	5508	3.895	High Affinity	192.251	438.78	477.94	129.48	433.77	384.09	96.7141	80.51
HLA-A*68:01	LNHASSYMR	839.25	3.195	High Affinity	272.154	77.3	103.28	190.11	130.39	1318.61	229.345	221.233
HLA-A*31:01	SGRSKLSRR	653.25	n/a	n/a	65.96	5541.61	52.17	123.32	81.89	2664.09	154.693	119.652
HLA-A*31:01	GGAARHSGR	621.5	n/a	n/a	182.17	5460.9	145.34	135.94	190.98	2523.8	160.868	147.884
HLA-A*31:01	LGQEIATYR	472.75	n/a	n/a	58.8579	2750.75	84.3	188.06	84.94	1844.1	126.029	128.209
HLA-A*31:01	LMQGSTLPR	412.75	n/a	n/a	31.6754	5359.97	31.09	76.61	29.27	819.146	78.0675	95.7018
HLA-B*08:01	RLFQKSKEL	n/a	2.386	High Affinity	72.745	105.29	68.04	166.06	216.07	2904.96	327.756	379.429
HLA-B*08:01	VLYTKVIPM	n/a	2.339	High Affinity	106.687	153.97	287.43	209.55	128.76	1158.05	574.844	660.891
HLA-B*08:01	TLQKKFGIV	n/a	3.181	High Affinity	191.184	41.93	92.25	189.08	216.95	3133.53	537.712	432.643
HLA-B*08:01	NLGLKFRDI	n/a	3.887	Medium Affinity	1287.46	170.91	90.96	137.41	433.83	2812.19	273.873	238.853

### Sheet: Correlation Coefficient
Algorithm	MHCflurry Score	MHCnuggetsI Score	NetMHC Score	NetMHCcons Score	NetMHCpan Score	PickPocket Score	SMM Score	SMMPMBEC Score
HLA Allele
HLA-A*68:01	0.805	0.707	0.612	0.678	0.926	0.57	0.071	0.268
HLA-B*07:02	0.726	0.862	0.859	0.872	0.884	0.634	0.844	0.833
HLA-B*08:01	0.786	0.625	0.755	0.758	0.779	0.698	0.735	0.728
HLA-A*02:01	0.921	0.646	0.939	0.924	0.966	0.844	0.832	0.879
